# Genome-wide Association Studies Reveal Important Candidate Genes for the *Bacillus pumilus* TUAT-1-*Arabidopsis thaliana* Interaction

**DOI:** 10.1101/2020.05.26.117002

**Authors:** Marina Soneghett Cotta, Fernanda Plucani do Amaral, Leonardo Magalhães Cruz, Roseli Wassem, Fábio de Oliveira Pedrosa, Tadashi Yokoyama, Gary Stacey

## Abstract

The plant growth promoting bacterium (PGPB) *Bacillus pumilus* TUAT-1 is an indole acetic acid producer that can increase plant growth. Inoculation with this strain has been shown to confer greater plant tolerance to drought and saline conditions. Although the ability of TUAT-1 to enhance plant growth is well documented, little is known about what mechanisms underlie the plant response to this bacterium. Applying genome-wide association study (GWAS), we evaluated the interaction between TUAT-1 and *Arabidopsis thaliana*, screening 288 plant ecotypes for root architecture traits comparing non-inoculated and inoculated plants. Most of the ecotypes were significantly affected by TUAT-1 inoculation (66.7%) for at least one of the root traits measured. For example, some ecotypes responded positively increasing root growth while others showed reduced growth upon inoculation. A total of 96 ecotypes (33.3%) did not respond significantly to PGPB inoculation. These results are consistent with the widely reported strain-genotype specificity shown in many plant-microbe interactions. The GWAS analysis revealed significant SNPs associated to specific root traits leading to identification of several genes putatively involved in enabling the *Bacillus pumilus* TUAT-1 and *A. thaliana* association and contributing to plant growth promotion. Our results show that root architecture features are genetic separable traits associated with plant growth in association with TUAT-1. Our findings validate previous reported genes involved in *Bacillus spp*.-plant interaction, growth promotion and highlight potential genes involved in plant microbe interaction. We suggest that plant-bacterial interaction and the plant growth promotion are quantitative and multigenic traits. This knowledge expands our understanding of the functional mechanisms driving plant growth promotion by PGPB.
