## Supplemental Table 1 for "Genome-wide Association Studies Reveal Important Candidate Genes for the *Bacillus pumilus* TUAT-1-*Arabidopsis thaliana* Interaction"

### Sheet: ecotypes phenotype
Ecotype	MRL			NLR			BZ			TRL			LRL			Phenotype					Response						Negative reponse	-1
	control	inoculated	P value	control	inoculated	P value	control	inoculated	P value	control	inoculated	P value	control	inoculated	P value	MRL	NLR	BZ	TRL	LRL	MRL	NLR	BZ	TRL	LRL		No response	0
11ME1.32	4.374	2.816	<0.000001	5.467	6.267	0.459263	1.412	1.418	0.979277	5.176	4.405	0.073128	0.8025	1.59	0.005461	-1.558	0.8	0.006	-0.771	0.7875	-1	0	0	0	1		Positive response	1
11PNA4.101	2.257	1.978	0.350883	1.733	2.8	0.058353	0.2103	0.5078	0.052406	2.887	2.865	0.949319	0.6306	0.8875	0.425195	-0.279	1.067	0.2975	-0.022	0.2569	0	0	0	0	0
328PNA054	2.591	2.189	0.238108	0.4	0.4667	0.827685	0.06652	0.02912	0.49245	2.674	2.37	0.363725	0.08277	0.1805	0.499346	-0.402	0.0667	-0.0374	-0.304	0.09773	0	0	0	0	0
627ME-4Y1	3.018	2.923	0.784819	0.2667	2.533	0.002595	0.05384	0.6795	0.011385	3.049	3.621	0.24526	0.03174	0.6979	0.030048	-0.095	2.2663	0.62566	0.572	0.66616	0	1	1	0	1
Aa-0	4.814	4.233	0.056813	3.867	4.4	0.564107	1.273	1.606	0.361712	5.84	4.93	0.029948	1.026	0.6963	0.438567	-0.581	0.533	0.333	-0.91	-0.3297	0	0	0	-1	0
Ag-0	3.354	2.915	0.195329	1.667	2.8	0.220477	0.2811	0.6738	0.102549	3.764	3.622	0.773896	0.4102	0.7066	0.253205	-0.439	1.133	0.3927	-0.142	0.2964	0	0	0	0	0
Alc-0	2.762	2.592	0.587859	0.4667	0.8	0.386369	0.0848	0.2714	0.317589	2.927	2.826	0.800494	0.165	0.2336	0.690971	-0.17	0.3333	0.1866	-0.101	0.0686	0	0	0	0	0
ALL1-2	3.585	2.74	0.000108	0.4	1.8	0.025567	0.09272	0.5849	0.031544	3.642	3.41	0.469969	0.05668	0.6702	0.022639	-0.845	1.4	0.49218	-0.232	0.61352	-1	1	1	0	1
ALL1-3	2.242	2.211	0.897479	0.7333	1.467	0.073517	0.2252	0.3332	0.54483	2.602	2.618	0.967077	0.3602	0.4074	0.827043	-0.031	0.7337	0.108	0.016	0.0472	0	0	0	0	0
Alst-1	4.084	3.781	0.312947	4	6.933	0.037059	1.119	1.637	0.131226	4.933	5.694	0.286427	0.8492	1.913	0.046167	-0.303	2.933	0.518	0.761	1.0638	0	1	0	0	1
Amel-1	4.187	3.956	0.481804	1.267	3	0.11245	0.2565	1.065	0.014402	4.465	4.485	0.960905	0.2772	0.5282	0.443797	-0.231	1.733	0.8085	0.02	0.251	0	0	1	0	0
An-1	6.544	4.498	<0.000001	11.54	10.8	0.469938	3.122	2.704	0.189677	13.69	11.61	0.143477	7.144	7.108	0.976735	-2.046	-0.74	-0.418	-2.08	-0.036	-1	0	0	0	0
An-2	3.97	3.586	0.323689	5	7.933	0.020778	1.324	1.711	0.167802	5.982	5.947	0.967461	2.012	2.362	0.522344	-0.384	2.933	0.387	-0.035	0.35	0	1	0	0	0
Ang-0	4.239	3.279	0.001278	7.733	7.733	>0.999999	1.683	1.719	0.878301	6.862	6.888	0.9747	2.623	3.609	0.185922	-0.96	0	0.036	0.026	0.986	-1	0	0	0	0
Ann-1	4.936	3.787	2.5e-05	8.733	8.4	0.771166	1.947	2.047	0.73092	8.547	8.113	0.573267	3.611	4.327	0.273276	-1.149	-0.333	0.1	-0.434	0.716	-1	0	0	0	0
App1-16	3.773	3.542	0.410674	3.214	3.714	0.739626	1.156	0.9381	0.545725	4.205	4.128	0.868049	0.4328	0.5863	0.537187	-0.231	0.5	-0.2179	-0.077	0.1535	0	0	0	0	0
Arby-1	4.164	3.198	0.039078	5.467	7.071	0.353392	1.442	1.527	0.841207	6.151	6.239	0.941403	1.987	3.041	0.251171	-0.966	1.604	0.085	0.088	1.054	-1	0	0	0	0
Ba1-2	4.601	3.76	0.00375	4.933	7	0.13416	1.35	1.685	0.402655	5.574	5.951	0.558073	0.9728	2.19	0.017297	-0.841	2.067	0.335	0.377	1.2172	-1	0	0	0	1
Be-1	4.724	3.909	0.008489	8.067	9.133	0.539977	2.246	2.332	0.832184	6.287	6.099	0.7634	1.563	2.19	0.125276	-0.815	1.066	0.086	-0.188	0.627	-1	0	0	0	0
Benk-1	4.704	4.506	0.678455	10.07	10.07	0.996929	2.478	2.32	0.733475	9.127	9.052	0.928537	4.423	4.546	0.885822	-0.198	0	-0.158	-0.075	0.123	0	0	0	0	0
Bg-2	4.083	2.792	1.4e-05	3.267	3.667	0.517679	0.9545	0.9868	0.891732	5.086	3.269	1.1e-05	1.004	0.4774	0.126731	-1.291	0.4	0.0323	-1.817	-0.5266	-1	0	0	-1	0
Bla-1	4.937	3.657	8.5e-05	7.462	5.462	0.229524	1.975	1.623	0.351601	7.018	5.669	0.24657	2.081	2.012	0.939439	-1.28	-2	-0.352	-1.349	-0.069	-1	0	0	0	0
Blh-1	3.698	2.384	0.002964	5.133	4.733	0.689854	1.239	0.9416	0.397491	7.802	5.345	0.000795	4.104	2.961	0.059298	-1.314	-0.4	-0.2974	-2.457	-1.143	-1	0	0	-1	0
Blh-2	4.595	3.22	0.010721	4.8	4.6	0.879689	1.669	1.266	0.401404	5.957	4.487	0.117819	1.362	1.268	0.874855	-1.375	-0.2	-0.403	-1.47	-0.094	-1	0	0	0	0
Boot-1	4.305	3.42	0.008993	11.47	8.533	0.088323	2.265	1.991	0.432676	7.47	6.615	0.321179	3.165	3.195	0.963702	-0.885	-2.937	-0.274	-0.855	0.03	-1	0	0	0	0
Bor-1	4.148	2.593	0.001883	4.8	3.067	0.137102	1.505	0.6757	0.059498	7.79	4.769	0.050884	3.643	2.177	0.20855	-1.555	-1.733	-0.8293	-3.021	-1.466	-1	0	0	0	0
Bor-4	4.807	3.269	7.7e-05	9.133	7.933	0.271835	2.012	1.518	0.106678	8.625	6.681	0.051769	3.818	3.413	0.599764	-1.538	-1.2	-0.494	-1.944	-0.405	-1	0	0	0	0
Br-0	5.31	3.635	0.00066	8.615	9.5	0.458483	2.329	1.995	0.353335	9.966	8.571	0.249542	4.656	4.936	0.777623	-1.675	0.885	-0.334	-1.395	0.28	-1	0	0	0	0
BrÃ¶1-6	5.165	3.438	<0.000001	11.2	9.538	0.185006	2.253	1.99	0.278561	10.08	9.272	0.396806	4.919	5.834	0.270869	-1.727	-1.662	-0.263	-0.808	0.915	-1	0	0	0	0
Bs-2	4.617	3.973	0.069352	6.067	9.533	0.03643	1.956	2.344	0.458646	6.732	7.818	0.34389	2.115	3.845	0.078907	-0.644	3.466	0.388	1.086	1.73	0	1	0	0	0
Bsch-0	5.622	4.311	0.000151	8	11	0.010112	2.196	2.631	0.065787	7.835	7.797	0.952663	2.212	3.486	0.038839	-1.311	3	0.435	-0.038	1.274	-1	1	0	0	1
Bu-0	4.151	3.351	0.096288	5.8	6.333	0.674561	1.34	1.515	0.617153	10.3	7.809	0.058226	6.153	4.458	0.181807	-0.8	0.533	0.175	-2.491	-1.695	0	0	0	0	0
Bu-8	3.535	3.168	0.222319	5	8.133	0.02911	0.9406	2.067	0.001012	4.916	5.083	0.803936	1.381	1.915	0.265594	-0.367	3.133	1.1264	0.167	0.534	0	1	1	0	0
BUI	3.369	2.964	0.320743	4.2	5.867	0.145458	0.8794	1.278	0.096766	4.863	5.495	0.353547	1.493	2.531	0.078401	-0.405	1.667	0.3986	0.632	1.038	0	0	0	0	0
C24	3.494	2.865	0.025923	9	8.429	0.605807	1.428	1.358	0.648928	6.236	5.577	0.301438	2.742	2.712	0.95537	-0.629	-0.571	-0.07	-0.659	-0.03	-1	0	0	0	0
Ca-0	4.72	4.048	0.092662	4.533	5.867	0.437405	1.401	1.818	0.440682	6.158	5.703	0.599942	1.438	1.655	0.728416	-0.672	1.334	0.417	-0.455	0.217	0	0	0	0	0
CAM-16	4.208	3.44	0.087897	8	8.2	0.872926	1.636	1.925	0.320755	7.039	7.354	0.648021	2.83	3.913	0.198231	-0.768	0.2	0.289	0.315	1.083	0	0	0	0	0
CAM-61	4.419	3.579	0.029763	4.933	7.733	0.006195	1.177	1.877	0.010353	6.059	5.814	0.692516	1.641	2.235	0.208807	-0.84	2.8	0.7	-0.245	0.594	-1	1	1	0	0
Can-0	3.619	2.861	0.004005	5.077	4.6	0.664887	1.271	1.028	0.400134	5.342	4.142	0.04366	1.723	1.281	0.322355	-0.758	-0.477	-0.243	-1.2	-0.442	-1	0	0	-1	0
Cen-0	3.906	2.988	0.019491	1.6	1.867	0.646167	0.5781	0.5204	0.829744	4.427	3.66	0.090519	0.5212	0.6724	0.594032	-0.918	0.267	-0.0577	-0.767	0.1512	-1	0	0	0	0
Cha-0	4.513	3.64	0.099122	6.4	7.143	0.676731	1.697	1.597	0.825337	7.059	7.224	0.913548	2.547	3.584	0.366561	-0.873	0.743	-0.1	0.165	1.037	0	0	0	0	0
Chat-1	4.804	3.828	0.000159	8.067	9.933	0.144005	2.123	2.212	0.819367	7.522	6.995	0.444878	2.718	3.168	0.370906	-0.976	1.866	0.089	-0.527	0.45	-1	0	0	0	0
CIBC-17	3.348	3.401	0.92328	5.267	5.067	0.909316	1.188	1.424	0.623451	5.849	5.447	0.752136	2.501	2.047	0.619236	0.053	-0.2	0.236	-0.402	-0.454	0	0	0	0	0
CIBC-2	5.682	3.937	0.004465	8.929	8.867	0.971311	2.074	2.161	0.842107	8.924	6.889	0.045715	3.242	2.952	0.714082	-1.745	-0.062	0.087	-2.035	-0.29	-1	0	0	-1	0
Cit-0	4.078	3.313	0.045613	6.286	3.286	0.012546	1.567	0.9142	0.023717	6.52	4.598	0.01139	2.441	1.285	0.060169	-0.765	-3	-0.6528	-1.922	-1.156	-1	-1	-1	-1	0
ClBC-4	5.542	4.036	0.005707	7	7.133	0.930905	2.228	1.867	0.493299	7.497	6.117	0.170274	1.954	2.081	0.834873	-1.506	0.133	-0.361	-1.38	0.127	-1	0	0	0	0
ClBC-5	3.213	3.389	0.558066	4.4	4.933	0.614721	1.002	1.278	0.409218	4.274	4.281	0.988352	1.062	0.8915	0.581107	0.176	0.533	0.276	0.007	-0.1705	0	0	0	0	0
CLE-6	3.567	2.757	0.005552	6.067	5.133	0.541439	1.42	0.9849	0.251613	4.829	4.285	0.461736	1.262	1.528	0.625864	-0.81	-0.934	-0.4351	-0.544	0.266	-1	0	0	0	0
Cnt-1	4.43	3.585	0.03889	8.643	9.8	0.620867	1.671	1.972	0.497863	6.633	6.63	0.998088	2.203	3.046	0.296279	-0.845	1.157	0.301	-0.003	0.843	-1	0	0	0	0
Co-2	4.239	4.212	0.958164	7.267	8.6	0.350738	1.966	2.381	0.398509	7.99	7.991	0.999603	3.752	3.779	0.97842	-0.027	1.333	0.415	0.001	0.027	0	0	0	0	0
Co-4	5.479	3.73	1e-06	9.933	8.867	0.337268	2.708	2.365	0.362249	12.56	10.83	0.179197	7.086	7.102	0.988706	-1.749	-1.066	-0.343	-1.73	0.016	-1	0	0	0	0
Col-o	5.303	3.601	0.001852	6.467	4.667	0.232607	2.219	1.394	0.098027	9.12	6.949	0.153083	3.817	3.348	0.69653	-1.702	-1.8	-0.825	-2.171	-0.469	-1	0	0	0	0
Com-1	4.143	3.62	0.030815	8.8	9.933	0.198266	1.642	1.824	0.286001	6.844	6.814	0.960174	2.701	3.194	0.365228	-0.523	1.133	0.182	-0.03	0.493	-1	0	0	0	0
CSHL-5	4.143	3.429	0.12287	4.333	5.333	0.391039	0.9243	1.316	0.234367	5.708	5.294	0.624171	1.565	1.864	0.623409	-0.714	1	0.3917	-0.414	0.299	0	0	0	0	0
Ct-1	4.742	3.68	0.006125	10.93	10.6	0.768663	2.078	2.034	0.863799	9.944	9.058	0.203684	5.202	5.378	0.777895	-1.062	-0.33	-0.044	-0.886	0.176	-1	0	0	0	0
CUR-3	5.348	4.356	<0.000001	4.667	5.667	0.197784	1.265	1.602	0.140129	6.949	5.847	0.005019	1.601	1.491	0.730562	-0.992	1	0.337	-1.102	-0.11	-1	0	0	-1	0
Cvi-0	3.06	2.688	0.108372	1.4	3.533	0.037043	0.4003	0.7099	0.24887	3.736	3.766	0.963588	0.6759	1.078	0.427342	-0.372	2.133	0.3096	0.03	0.4021	0	1	0	0	0
Da(1)-12	5.341	4.724	0.269257	10.33	10.47	0.926174	2.134	2.755	0.212375	11.26	10.89	0.779441	5.924	6.166	0.8109	-0.617	0.14	0.621	-0.37	0.242	0	0	0	0	0
Da-0	6.244	4.019	2.8e-05	14.4	11.47	0.019711	3.219	2.556	0.158482	11.15	9.032	0.018249	4.907	5.013	0.916409	-2.225	-2.93	-0.663	-2.118	0.106	-1	-1	0	-1	0
Db-0	5.833	4.237	0.00012	12.4	11.13	0.262205	2.628	2.467	0.603021	12.27	10.79	0.084242	6.434	6.55	0.885199	-1.596	-1.27	-0.161	-1.48	0.116	-1	0	0	0	0
Di-1	6.078	4.403	0.000833	12.07	11.47	0.66094	2.92	2.569	0.404818	10.43	8.299	0.003842	4.35	3.896	0.43296	-1.675	-0.6	-0.351	-2.131	-0.454	-1	0	0	-1	0
Do-0	5.13	3.618	0.001724	10.73	7.333	0.057806	2.166	1.805	0.393475	10.42	6.711	0.011031	5.294	3.093	0.051619	-1.512	-3.397	-0.361	-3.709	-2.201	-1	0	0	-1	0
Dra-2	5.677	4.42	0.032982	12.87	12.47	0.828106	2.878	2.865	0.979344	12.71	12.45	0.863481	7.036	8.029	0.389901	-1.257	-0.4	-0.013	-0.26	0.993	-1	0	0	0	0
DraIV 1-14	5.312	3.814	9.7e-05	10.07	9.533	0.782473	2.715	2.165	0.265106	9.243	8.317	0.472251	3.931	4.503	0.592972	-1.498	-0.537	-0.55	-0.926	0.572	-1	0	0	0	0
DraIV 1-5	5.183	3.444	<0.000001	9.467	8.933	0.698738	2.041	1.807	0.252006	9.491	7.879	0.144233	4.308	4.436	0.893565	-1.739	-0.534	-0.234	-1.612	0.128	-1	0	0	0	0
DraIV 1-7	3.561	2.776	0.030623	3.867	5.4	0.111971	0.8523	1.391	0.04999	4.49	4.34	0.78564	0.9292	1.564	0.093439	-0.785	1.533	0.5387	-0.15	0.6348	-1	0	1	0	0
DraIV 6-16	5.137	3.209	<0.000001	7.733	6.8	0.459592	1.966	1.633	0.237472	8.048	5.373	3.5e-05	2.912	2.163	0.159039	-1.928	-0.933	-0.333	-2.675	-0.749	-1	0	0	-1	0
DraIV 6-35	3.016	2.482	0.077929	1.467	1.4	0.931297	0.2664	0.2768	0.96261	3.676	2.816	0.102865	0.6599	0.3335	0.489085	-0.534	-0.067	0.0104	-0.86	-0.3264	0	0	0	0	0
Duk	5.172	3.905	<0.000001	10.73	11.53	0.172785	1.993	2.253	0.29628	9.242	8.977	0.526285	4.07	5.072	0.004208	-1.267	0.8	0.26	-0.265	1.002	-1	0	0	0	1
Ede-1	6.181	5.19	0.050455	13.6	13.07	0.739241	3.125	2.775	0.355757	13.54	13.02	0.713636	7.355	7.832	0.668621	-0.991	-0.53	-0.35	-0.52	0.477	0	0	0	0	0
Edi-0	3.174	3.684	0.25646	3.733	5.133	0.222706	0.8307	1.403	0.069562	4.438	5.446	0.146291	1.264	1.762	0.330634	0.51	1.4	0.5723	1.008	0.498	0	0	0	0	0
Ep-0	5.184	4.041	0.002666	10.27	11.27	0.461013	2.3	2.468	0.591302	8.379	9.18	0.374765	3.195	5.139	0.019482	-1.143	1	0.168	0.801	1.944	-1	0	0	0	1
Es-0	4.253	3.368	0.004383	4.733	4.133	0.66176	1.304	0.9865	0.380922	6.014	4.879	0.169849	1.761	1.512	0.669046	-0.885	-0.6	-0.3175	-1.135	-0.249	-1	0	0	0	0
Est-0	4.88	3.965	0.059059	10.87	10.4	0.806675	2.126	2.22	0.790406	10.7	10.25	0.783732	5.817	6.284	0.730464	-0.915	-0.47	0.094	-0.45	0.467	0	0	0	0	0
Est-1	3.311	2.366	0.000938	3.8	2.467	0.17861	0.865	0.4307	0.122461	3.967	2.947	0.04803	0.6563	0.5812	0.819206	-0.945	-1.333	-0.4343	-1.02	-0.0751	-1	0	0	-1	0
Fei-0	3.916	2.804	3e-06	7.333	6.333	0.25969	1.47	1.107	0.11648	6.883	5.339	0.007256	2.967	2.535	0.297272	-1.112	-1	-0.363	-1.544	-0.432	-1	0	0	-1	0
Fi-1	2.406	2.649	0.433173	4.133	7.667	0.016759	0.8991	1.674	0.011527	3.215	4.637	0.018712	0.8088	1.988	0.005106	0.243	3.534	0.7749	1.422	1.1792	0	1	1	1	1
FjÃ¤1-2	4.916	4.285	0.000805	5.643	5.929	0.771258	1.509	1.612	0.696926	6.31	5.629	0.159951	1.394	1.344	0.898535	-0.631	0.286	0.103	-0.681	-0.05	-1	0	0	0	0
FjÃ¤1-5	5.427	4.003	4e-05	9	6.846	0.065125	2.309	1.904	0.287049	7.738	6.405	0.049754	2.311	2.403	0.858901	-1.424	-2.154	-0.405	-1.333	0.092	-1	0	0	-1	0
Fr-4	3.894	3.303	0.141805	2.667	6	0.032221	1.237	1.519	0.568291	4.482	4	0.348533	0.5876	0.6969	0.722638	-0.591	3.333	0.282	-0.482	0.1093	0	1	0	0	0
Gd-1	2.971	2.764	0.519991	2.067	4.267	0.077158	0.4343	0.7109	0.293688	3.427	3.988	0.358568	0.4558	1.223	0.058138	-0.207	2.2	0.2766	0.561	0.7672	0	0	0	0	0
Ge-0	3.407	3.308	0.813688	2.071	1.75	0.697016	0.4083	0.5645	0.543024	3.921	3.732	0.736492	0.5146	0.4237	0.703941	-0.099	-0.321	0.1562	-0.189	-0.0909	0	0	0	0	0
Ge-1	3.163	2.98	0.578056	3.4	7.267	0.002007	0.7593	1.49	0.011702	3.673	4.238	0.264555	0.5102	1.258	0.011276	-0.183	3.867	0.7307	0.565	0.7478	0	1	1	0	1
Gel-1	3.259	2.649	0.017373	4.267	3.733	0.55562	1.057	1.047	0.974336	4.284	3.873	0.280669	1.025	1.224	0.633969	-0.61	-0.534	-0.01	-0.411	0.199	-1	0	0	0	0
Gie-0	3.732	3.019	0.018884	5	6.467	0.220574	1.466	1.568	0.786257	5.003	5.404	0.558656	1.272	2.385	0.027025	-0.713	1.467	0.102	0.401	1.113	-1	0	0	0	1
Go-0	3.801	3.281	0.2252	3.667	3.133	0.544954	0.8783	0.8314	0.850078	5.793	4.274	0.017263	1.992	0.9922	0.121351	-0.52	-0.534	-0.0469	-1.519	-0.9998	0	0	0	-1	0
Got-7	4.33	3.371	0.000504	4	4.357	0.790194	1.229	1.212	0.966605	5.091	4.372	0.191766	0.7603	1.001	0.483644	-0.959	0.357	-0.017	-0.719	0.2407	-1	0	0	0	0
Gr-1	3.413	2.66	0.163148	4.929	4.2	0.370877	1.157	0.922	0.362375	5.9	4.576	0.002645	2.486	1.916	0.257115	-0.753	-0.729	-0.235	-1.324	-0.57	0	0	0	-1	0
Gu-1	4.259	3.387	0.076426	5.4	6.8	0.313064	1.607	1.659	0.897835	5.412	6.04	0.448332	1.153	2.653	0.010137	-0.872	1.4	0.052	0.628	1.5	0	0	0	0	1
Gy-0	2.383	1.506	0.003395	2.133	2.4	0.678897	0.2658	0.339	0.585153	2.893	2.008	0.004349	0.5098	0.5023	0.969904	-0.877	0.267	0.0732	-0.885	-0.0075	-1	0	0	-1	0
Ha-0	4.055	3.146	0.02346	8.333	9.8	0.166376	1.967	1.905	0.825621	7.854	8.208	0.597416	3.799	5.061	0.025891	-0.909	1.467	-0.062	0.354	1.262	-1	0	0	0	1
Hau-0	3.115	2.687	0.204999	2.467	2.667	0.773053	0.6171	0.7115	0.663188	3.649	3.304	0.499414	0.5343	0.6162	0.743409	-0.428	0.2	0.0944	-0.345	0.0819	0	0	0	0	0
Hi-0	3.001	1.952	3.8e-05	5.2	4.867	0.728724	0.9112	0.8718	0.858859	4.483	3.449	0.05562	1.482	1.498	0.96383	-1.049	-0.333	-0.0394	-1.034	0.016	-1	0	0	0	0
Hod	2.999	2.658	0.287461	2.133	1.467	0.380324	0.463	0.3663	0.647064	3.464	2.94	0.231048	0.4656	0.2817	0.547256	-0.341	-0.666	-0.0967	-0.524	-0.1839	0	0	0	0	0
Hodvala-2	1.943	2.456	0.165664	1.6	3.2	0.065243	0.3517	0.5591	0.433322	2.296	3.107	0.074692	0.3529	0.6513	0.103767	0.513	1.6	0.2074	0.811	0.2984	0	0	0	0	0
Hov4-1	3.938	3.642	0.097027	5.846	6.583	0.467067	1.248	1.281	0.879222	4.86	4.842	0.963111	0.9214	1.2	0.286233	-0.296	0.737	0.033	-0.018	0.2786	0	0	0	0	0
HR-5	2.893	2.568	0.341804	1.533	2.133	0.319071	0.2375	0.3783	0.364403	3.33	3.193	0.69922	0.4371	0.6256	0.504191	-0.325	0.6	0.1408	-0.137	0.1885	0	0	0	0	0
Hs-0	1.828	1.875	0.890272	1.333	1.4	0.921723	0.1638	0.1859	0.852529	2.294	2.307	0.975413	0.4656	0.4318	0.887245	0.047	0.067	0.0221	0.013	-0.0338	0	0	0	0	0
Hsm	2.895	2.593	0.283689	3	4	0.334761	0.6419	0.9729	0.180196	3.889	3.686	0.741624	0.9941	1.093	0.806858	-0.302	1	0.331	-0.203	0.0989	0	0	0	0	0
Im	1.831	1.665	0.593866	2.333	2.933	0.510647	0.3764	0.4267	0.80791	2.934	2.671	0.663843	1.103	1.006	0.827876	-0.166	0.6	0.0503	-0.263	-0.097	0	0	0	0	0
Je-0	3.498	2.809	0.029663	2.867	3.6	0.499552	0.7274	1.003	0.400489	4.434	3.669	0.148964	0.9356	0.8599	0.871071	-0.689	0.733	0.2756	-0.765	-0.0757	-1	0	0	0	0
JEA	3.688	3.041	0.128649	5.267	5.533	0.867737	1.268	1.13	0.696985	5.873	4.895	0.31918	2.185	1.854	0.65283	-0.647	0.266	-0.138	-0.978	-0.331	0	0	0	0	0
Jm-1	3.568	3.402	0.552867	1.933	3.933	0.107541	0.8341	0.9315	0.832432	3.988	4.662	0.186321	0.4199	1.261	0.019032	-0.166	2	0.0974	0.674	0.8411	0	0	0	0	1
Ka-0	3.912	3.783	0.808937	5.533	6.867	0.229574	1.261	1.845	0.081653	5.996	7.104	0.239748	2.084	3.321	0.056378	-0.129	1.334	0.584	1.108	1.237	0	0	0	0	0
Kas-1	3.59	2.803	0.110763	7.267	6.867	0.823999	1.615	1.092	0.257626	7.139	5.687	0.321564	3.548	2.884	0.551541	-0.787	-0.4	-0.523	-1.452	-0.664	0	0	0	0	0
KBS-MAC-8	3.648	2.953	0.038017	1.333	1.867	0.576519	0.33	0.4947	0.562198	3.958	3.171	0.080382	0.3107	0.2178	0.642172	-0.695	0.534	0.1647	-0.787	-0.0929	-1	0	0	0	0
Kelsterbach-2	3.218	3.24	0.955538	4.6	6.867	0.068843	1.139	1.72	0.093546	4.332	5.9	0.015288	1.114	2.661	0.00311	0.022	2.267	0.581	1.568	1.547	0	0	0	1	1
Kelsterbach-4	3.634	2.904	0.023898	2.133	1.533	0.451166	0.7743	0.364	0.158448	4.047	3.203	0.039809	0.4128	0.2986	0.613335	-0.73	-0.6	-0.4103	-0.844	-0.1142	-1	0	0	-1	0
Kin-0	5.235	3.58	<0.000001	9.333	7.2	0.032895	2.4	1.914	0.113426	8.533	7.156	0.117539	3.297	3.576	0.688317	-1.655	-2.133	-0.486	-1.377	0.279	-1	-1	0	0	0
Kl-5	4.43	3.365	8.8e-05	5.733	9.267	0.007862	1.476	1.979	0.104698	5.505	6.115	0.355519	1.075	2.75	0.001212	-1.065	3.534	0.503	0.61	1.675	-1	1	0	0	1
Kno-18	2.58	2.023	0.13421	0.6667	2.6	0.00383	0.03773	0.3364	0.001917	2.991	3.132	0.742254	0.4117	1.109	0.074977	-0.557	1.9333	0.29867	0.141	0.6973	0	1	1	0	0
Koln	4.344	3.273	0.00249	9.267	7.933	0.226255	1.782	1.473	0.215633	11.61	8.636	0.008253	7.266	5.364	0.041936	-1.071	-1.334	-0.309	-2.974	-1.902	-1	0	0	-1	-1
Kr-0	3.725	3.108	0.079831	3.2	6.067	0.030277	0.9533	1.512	0.096398	5.099	5.191	0.900367	1.374	2.084	0.245164	-0.617	2.867	0.5587	0.092	0.71	0	1	0	0	0
Kro-0	4.216	3.731	0.231041	7.8	10.27	0.041996	1.549	2.238	0.010866	6.827	8.757	0.017058	2.611	5.026	3.7e-05	-0.485	2.47	0.689	1.93	2.415	0	1	1	1	1
Krot-2	3.519	2.942	0.074089	3.667	5.267	0.149103	0.9278	1.196	0.322168	4.93	5.062	0.876221	1.411	2.119	0.247477	-0.577	1.6	0.2682	0.132	0.708	0	0	0	0	0
Kulturen-1	1.969	2.019	0.778315	5.8	6	0.79572	0.7973	0.8988	0.481349	4.353	4.563	0.653063	2.384	2.543	0.688389	0.05	0.2	0.1015	0.21	0.159	0	0	0	0	0
LAC-3	4.083	2.775	0.000335	6.4	7.133	0.55805	1.418	1.426	0.977932	6.482	7.102	0.545162	2.399	4.327	0.026756	-1.308	0.733	0.008	0.62	1.928	-1	0	0	0	1
LAC-5	3.773	3.622	0.675272	8.933	8.733	0.878659	1.493	1.619	0.539638	8.655	9.031	0.764628	4.882	5.41	0.605845	-0.151	-0.2	0.126	0.376	0.528	0	0	0	0	0
LDV-25	3.53	2.757	0.128981	6.2	6.6	0.762878	1.253	1.081	0.55359	6.357	6.001	0.703861	2.827	3.243	0.554085	-0.773	0.4	-0.172	-0.356	0.416	0	0	0	0	0
LDV-34	2.14	1.52	0.011692	4.533	2.6	0.047874	0.6615	0.274	0.032152	4.583	2.746	0.028388	2.443	1.226	0.08607	-0.62	-1.933	-0.3875	-1.837	-1.217	-1	-1	-1	-1	0
LDV-58	3.279	2.792	0.146896	1	0.4	0.208429	0.2208	0.08829	0.41511	3.438	2.836	0.145966	0.1591	0.04406	0.314969	-0.487	-0.6	-0.13251	-0.602	-0.11504	0	0	0	0	0
Ler-1	4.806	2.984	<0.000001	11.67	10.47	0.306796	1.986	1.637	0.069077	13.27	9.322	0.000132	8.467	6.338	0.008896	-1.822	-1.2	-0.349	-3.948	-2.129	-1	0	0	-1	-1
Li-3	5.749	4.088	1.6e-05	8.2	10.36	0.041048	2.491	2.427	0.860919	8.822	9.462	0.398449	3.073	5.374	0.000689	-1.661	2.16	-0.064	0.64	2.301	-1	1	0	0	1
Li-5:2	6.592	4.112	7e-06	6.667	4.867	0.160303	2.849	1.795	0.079593	10.04	6.507	0.009231	3.453	2.396	0.313206	-2.48	-1.8	-1.054	-3.533	-1.057	-1	0	0	-1	0
Li-6	3.451	2.647	0.090195	6.2	6.933	0.361692	1.413	1.183	0.441434	5.212	5.753	0.333188	1.761	3.105	0.004979	-0.804	0.733	-0.23	0.541	1.344	0	0	0	0	1
Li-7	4.197	3.452	0.051755	5.4	3.6	0.142756	1.575	0.9683	0.089428	6.201	4.707	0.089211	2.004	1.255	0.308385	-0.745	-1.8	-0.6067	-1.494	-0.749	0	0	0	0	0
Liarum	4.881	3.393	<0.000001	10.27	11.53	0.138199	2.008	2.097	0.480555	8.577	8.263	0.591446	3.695	4.869	0.037054	-1.488	1.26	0.089	-0.314	1.174	-1	0	0	0	1
LillÃ¶-1	5.164	3.975	<0.000001	6	6	>0.999999	2.273	1.681	0.053357	8.073	6.161	0.023816	2.909	2.186	0.332073	-1.189	0	-0.592	-1.912	-0.723	-1	0	0	-1	0
Li-OF-095	3	2.689	0.424268	3.267	3.733	0.560643	0.7117	1.091	0.263549	4.498	3.833	0.277469	1.498	1.144	0.415337	-0.311	0.466	0.3793	-0.665	-0.354	0	0	0	0	0
Lip-0	6.146	4.438	4e-06	13.87	14.47	0.702989	2.703	2.97	0.367545	10.83	11.58	0.482963	4.68	7.139	0.01734	-1.708	0.6	0.267	0.75	2.459	-1	0	0	0	1
Lis-1	5.283	3.372	<0.000001	8.8	8.4	0.584869	2.498	1.954	0.068834	7.774	6.67	0.031352	2.491	3.298	0.098401	-1.911	-0.4	-0.544	-1.104	0.807	-1	0	0	-1	0
Lis-2	3.624	3.088	0.238722	4.4	5.867	0.185637	1.407	1.552	0.740556	5.006	5.416	0.615083	1.382	2.328	0.076573	-0.536	1.467	0.145	0.41	0.946	0	0	0	0	0
LL-0	3.747	2.772	3.3e-05	3.733	2.933	0.389449	0.9194	0.8749	0.877212	4.528	3.296	0.002702	0.7809	0.5233	0.286699	-0.975	-0.8	-0.0445	-1.232	-0.2576	-1	0	0	-1	0
Lm-2	4.148	3.331	0.07311	3.867	3.4	0.615548	1.241	0.9138	0.296642	5.405	4.695	0.439591	1.257	1.365	0.860625	-0.817	-0.467	-0.3272	-0.71	0.108	0	0	0	0	0
Lom1-1	3.874	3.043	5e-05	1.6	4.333	0.018109	0.2403	1.108	0.002119	4.046	3.771	0.473574	0.1724	0.7283	0.033628	-0.831	2.733	0.8677	-0.275	0.5559	-1	1	1	0	1
Lp2-2	4.967	3.519	<0.000001	7.8	9.267	0.23101	1.881	2.097	0.486052	7.25	7.025	0.708538	2.283	3.506	0.008493	-1.448	1.467	0.216	-0.225	1.223	-1	0	0	0	1
Lp2-6	4.465	3.64	0.000832	7.533	8.133	0.619285	2.024	1.794	0.49031	6.514	7.087	0.447628	2.05	3.447	0.036636	-0.825	0.6	-0.23	0.573	1.397	-1	0	0	0	1
Lz-0	5.718	3.884	<0.000001	10.2	9.6	0.567637	2.654	2.522	0.578864	9.642	7.512	0.017947	3.924	3.628	0.696879	-1.834	-0.6	-0.132	-2.13	-0.296	-1	0	0	-1	0
Map-42	3.198	2.463	0.049131	4.133	5.6	0.175061	0.9908	1.217	0.500469	4.473	4.257	0.734961	1.275	1.794	0.358469	-0.735	1.467	0.2262	-0.216	0.519	-1	0	0	0	0
Mc-0	4.563	3.751	1.1e-05	5.357	6.25	0.302763	1.641	1.607	0.906081	5.937	6.047	0.822046	1.374	2.295	0.024922	-0.812	0.893	-0.034	0.11	0.921	-1	0	0	0	1
Mh-0	4.01	3.953	0.80085	9.067	12.5	0.018458	1.837	2.302	0.033341	7.425	10.6	0.004319	3.415	6.646	0.000983	-0.057	3.433	0.465	3.175	3.231	0	1	1	1	1
MIB-15	4.773	3.78	0.000656	6.667	6.133	0.647189	1.858	1.739	0.633363	7.012	5.75	0.085243	2.238	1.97	0.700505	-0.993	-0.534	-0.119	-1.262	-0.268	-1	0	0	0	0
MIB-22	4.281	3.189	<0.000001	8.4	9.267	0.419094	1.576	1.875	0.177878	6.339	6.272	0.911026	2.058	3.083	0.036685	-1.092	0.867	0.299	-0.067	1.025	-1	0	0	0	1
MIB-28	3.303	2.771	0.125042	4.067	3.533	0.70233	1.007	0.7144	0.315777	4.369	3.606	0.323327	1.066	0.8351	0.664116	-0.532	-0.534	-0.2926	-0.763	-0.2309	0	0	0	0	0
MIB-84	5.387	3.264	<0.000001	10.2	10.27	0.928339	2.313	2.338	0.872314	9.184	8.856	0.585775	3.797	5.591	0.001771	-2.123	0.07	0.025	-0.328	1.794	-1	0	0	0	1
MNF-Che-2	3.641	2.952	0.143016	6.533	6.2	0.797043	1.248	1.279	0.908265	5.903	4.911	0.230065	2.262	1.959	0.756533	-0.689	-0.333	0.031	-0.992	-0.303	0	0	0	0	0
MNF-Pot-48	3.787	3.607	0.583382	3.133	5.533	0.161002	0.8692	1.141	0.477608	4.706	5.322	0.520367	0.9188	1.715	0.237472	-0.18	2.4	0.2718	0.616	0.7962	0	0	0	0	0
Mnz-0	3.815	3.749	0.830704	5.733	9.357	0.012246	1.186	1.981	0.009741	4.733	6.522	0.006094	0.9182	2.773	0.000218	-0.066	3.624	0.795	1.789	1.8548	0	1	1	1	1
MOG-37	3.636	2.75	0.011605	4.267	5.2	0.423547	1.033	1.223	0.51132	5.122	4.247	0.130982	1.486	1.497	0.982502	-0.886	0.933	0.19	-0.875	0.011	-1	0	0	0	0
Mr-0	2.799	3.017	0.574972	4.8	6.933	0.064161	1.091	1.47	0.094067	4.865	5.451	0.258748	2.067	2.434	0.53793	0.218	2.133	0.379	0.586	0.367	0	0	0	0	0
Mrk-0	6.253	4.064	<0.000001	14.07	12.2	0.162358	2.702	2.403	0.336308	14.66	11.97	0.02115	8.408	7.903	0.588377	-2.189	-1.87	-0.299	-2.69	-0.505	-1	0	0	-1	0
Mt-0	6.194	4.48	0.000607	11.4	9.733	0.311257	2.707	2.429	0.563931	11.85	10.05	0.194826	5.654	5.572	0.934858	-1.714	-1.667	-0.278	-1.8	-0.082	-1	0	0	0	0
Mz-0	4.518	3.257	0.000897	7.867	7.333	0.754519	1.672	1.683	0.977286	8.023	7.335	0.642249	3.505	4.078	0.642216	-1.261	-0.534	0.011	-0.688	0.573	-1	0	0	0	0
N13	4.439	2.681	1.2e-05	3.933	5.2	0.297779	0.9544	1.322	0.245336	5.48	3.965	0.016114	1.041	1.284	0.556962	-1.758	1.267	0.3676	-1.515	0.243	-1	0	0	-1	0
N4	5.117	4.401	0.096673	8.071	9.5	0.337149	2	2.303	0.400968	9.301	10.65	0.309465	4.184	6.253	0.061541	-0.716	1.429	0.303	1.349	2.069	0	0	0	0	0
N7	4.36	4.018	0.443916	10.13	11	0.477108	2.558	2.44	0.801532	9.312	11.19	0.083583	4.952	7.169	0.0108	-0.342	0.87	-0.118	1.878	2.217	0	0	0	0	1
Na-1	3.858	3.167	0.001253	6.6	8.4	0.104171	1.652	1.925	0.258263	5.402	6.468	0.113648	1.545	3.301	0.001343	-0.691	1.8	0.273	1.066	1.756	-1	0	0	0	1
NC-6	4.285	3.665	0.026087	4.6	4.6	>0.999999	1.128	1.112	0.95437	5.576	4.838	0.265208	1.29	1.172	0.786184	-0.62	0	-0.016	-0.738	-0.118	-1	0	0	0	0
Nd-1	5.44	3.488	0.000284	8.8	7.867	0.587109	2.363	2.051	0.481654	8.755	7.373	0.37073	3.315	3.885	0.618401	-1.952	-0.933	-0.312	-1.382	0.57	-1	0	0	0	0
NFA-10	4.273	2.883	0.008172	7.6	6.467	0.373186	1.613	1.287	0.174508	9.254	7.061	0.070979	4.981	4.178	0.446093	-1.39	-1.133	-0.326	-2.193	-0.803	-1	0	0	0	0
NFA-8	5.698	4.086	1.6e-05	8	8.786	0.691618	2.169	1.931	0.504041	9.256	8.394	0.56948	3.558	4.308	0.56441	-1.612	0.786	-0.238	-0.862	0.75	-1	0	0	0	0
NFC-20	2.727	2.319	0.104095	2.154	4.667	0.011126	0.2883	0.9112	0.001849	3.121	3.344	0.635147	0.3937	1.025	0.081888	-0.408	2.513	0.6229	0.223	0.6313	0	1	1	0	0
Nok-1	3.454	2.877	0.148494	4.267	4.933	0.656509	1.002	1.2	0.597627	4.721	3.838	0.207682	1.267	0.961	0.504235	-0.577	0.666	0.198	-0.883	-0.306	0	0	0	0	0
Nw-0	3.481	3.105	0.180411	8	7.133	0.611493	1.636	1.781	0.731056	5.497	6.148	0.424711	2.016	3.043	0.110737	-0.376	-0.867	0.145	0.651	1.027	0	0	0	0	0
Nw-2	3.419	2.838	0.146546	6.2	7.333	0.527128	1.53	1.613	0.838788	5.286	5.021	0.7988	1.867	2.182	0.683133	-0.581	1.133	0.083	-0.265	0.315	0	0	0	0	0
Nz1	4.509	3.472	8.8e-05	2.733	1.308	0.181998	0.7676	0.4619	0.443208	5.391	3.649	0.013093	0.8827	0.1764	0.16572	-1.037	-1.425	-0.3057	-1.742	-0.7063	-1	0	0	-1	0
Ob-1	3.529	3.946	0.128052	7	10.21	0.039688	2.107	2.43	0.396931	4.888	8.135	8.5e-05	1.359	4.189	4.2e-05	0.417	3.21	0.323	3.247	2.83	0	1	0	1	1
Old-1	3.75	3.345	0.21741	6.267	9.143	0.017946	1.518	1.735	0.490432	5.584	7.563	0.016748	1.834	4.219	0.001779	-0.405	2.876	0.217	1.979	2.385	0	1	0	1	1
Or-0	6.191	4.477	0.001	15	13.73	0.433229	3.626	2.901	0.18459	11.25	13.39	0.134828	5.054	8.91	0.002591	-1.714	-1.27	-0.725	2.14	3.856	-1	0	0	0	1
Ors-1	5.148	3.585	<0.000001	8.786	8.2	0.644889	2.006	1.846	0.544702	9.69	7.431	0.037641	4.542	3.846	0.440908	-1.563	-0.586	-0.16	-2.259	-0.696	-1	0	0	-1	0
Oy-0	4.791	3.2	0.000529	8.286	5.467	0.114649	1.76	1.266	0.283118	7.676	5.528	0.066099	2.885	2.328	0.48124	-1.591	-2.819	-0.494	-2.148	-0.557	-1	0	0	0	0
Pa-1	4.446	2.856	<0.000001	6.6	7.4	0.431744	1.519	1.561	0.841331	6.126	5.605	0.407699	1.681	2.748	0.062855	-1.59	0.8	0.042	-0.521	1.067	-1	0	0	0	0
PAR-3	3.881	2.458	0.006535	8.286	5	0.168623	1.514	1.099	0.320793	6.1	4.087	0.120855	2.219	1.629	0.487161	-1.423	-3.286	-0.415	-2.013	-0.59	-1	0	0	0	0
PAR-4	4.531	3.771	0.068085	8.267	9.333	0.567095	1.645	2.034	0.298621	6.24	6.502	0.748713	1.708	2.731	0.078885	-0.76	1.066	0.389	0.262	1.023	0	0	0	0	0
Paw-3	3.401	3.296	0.683366	2.8	3.267	0.69091	0.7281	0.7367	0.97692	3.893	3.904	0.982361	0.4922	0.6072	0.666836	-0.105	0.467	0.0086	0.011	0.115	0	0	0	0	0
Pent-1	6.147	4.641	<0.000001	10.27	10.58	0.789538	2.527	2.721	0.318852	9.746	8.299	0.062433	3.599	3.658	0.926944	-1.506	0.31	0.194	-1.447	0.059	-1	0	0	0	0
Per-1	4.015	3.221	0.080202	5.933	6.333	0.83833	1.551	1.378	0.716814	6.6	5.628	0.484864	2.586	2.407	0.864228	-0.794	0.4	-0.173	-0.972	-0.179	0	0	0	0	0
Petergorf	3.317	3.597	0.271189	5.267	8	0.029086	1.422	1.932	0.054544	5.109	5.939	0.312639	1.792	2.342	0.402846	0.28	2.733	0.51	0.83	0.55	0	1	0	0	0
PHW-10	3.846	3.352	0.03513	3.8	5.067	0.245392	0.815	1.235	0.119401	4.627	4.438	0.703763	0.7807	1.086	0.444383	-0.494	1.267	0.42	-0.189	0.3053	-1	0	0	0	0
PHW-13	3.186	3.027	0.516709	3.267	5.333	0.077096	0.883	1.277	0.211196	4.362	5.43	0.118168	1.176	2.403	0.045006	-0.159	2.066	0.394	1.068	1.227	0	0	0	0	1
PHW-14	3.729	3.201	0.186871	2.8	5.067	0.029612	0.8225	1.219	0.239857	4.12	4.771	0.240223	0.391	1.57	0.000595	-0.528	2.267	0.3965	0.651	1.179	0	1	0	0	1
PHW-20	4.016	3.183	0.000792	3.467	4.6	0.124138	0.9988	1.298	0.319565	4.573	4.588	0.970787	0.5578	1.405	0.000562	-0.833	1.133	0.2992	0.015	0.8472	-1	0	0	0	1
PHW-22	3.681	3.561	0.777819	5.133	6.769	0.226687	1.079	1.48	0.168895	6.143	5.764	0.671692	2.462	2.204	0.779488	-0.12	1.636	0.401	-0.379	-0.258	0	0	0	0	0
PHW-28	2.864	2.991	0.752622	4.6	4.267	0.820847	0.7841	0.7821	0.994905	4.06	4.073	0.983407	1.196	1.082	0.804608	0.127	-0.333	-0.002	0.013	-0.114	0	0	0	0	0
PHW-31	3.778	3.023	0.000125	1.929	3.667	0.075034	0.4722	0.969	0.069653	3.97	3.449	0.075471	0.1917	0.426	0.113798	-0.755	1.738	0.4968	-0.521	0.2343	-1	0	0	0	0
PHW-33	3.921	3.648	0.445371	3.467	5.933	0.029458	1.386	1.969	0.185225	5.147	6.025	0.13228	1.225	2.377	0.007837	-0.273	2.466	0.583	0.878	1.152	0	1	0	0	1
PHW-34	5.599	3.394	1.6e-05	8.571	10.6	0.197572	2.211	2.17	0.905831	8.143	8.219	0.935775	2.544	4.825	0.026268	-2.205	2.029	-0.041	0.076	2.281	-1	0	0	0	1
PHW-35	4.738	3.194	<0.000001	2.615	1.571	0.162126	0.7818	0.4451	0.179475	4.954	3.391	3e-06	0.2161	0.1968	0.866298	-1.544	-1.044	-0.3367	-1.563	-0.0193	-1	0	0	-1	0
PHW-36	2.766	2.829	0.877205	2.533	3.867	0.25753	0.8591	0.9913	0.73924	3.88	5.202	0.14967	1.115	2.373	0.083162	0.063	1.334	0.1322	1.322	1.258	0	0	0	0	0
PHW-37	3.724	2.318	2e-06	6.333	3.4	0.020014	1.196	0.8381	0.220817	5.844	3.434	0.00079	2.12	1.116	0.04433	-1.406	-2.933	-0.3579	-2.41	-1.004	-1	-1	0	-1	-1
Pla-0	3.204	3.187	0.940857	2.667	4.467	0.1388	0.9934	1.278	0.448242	4.036	4.867	0.135414	0.8318	1.68	0.055805	-0.017	1.8	0.2846	0.831	0.8482	0	0	0	0	0
Pn-0	3.166	2.857	0.310336	2.2	5.533	0.010278	0.3653	1.449	0.002076	3.757	5.365	0.091748	0.5903	2.507	0.008986	-0.309	3.333	1.0837	1.608	1.9167	0	1	1	0	1
Pna-17	2.024	2.088	0.835766	1.6	1.133	0.511323	0.1888	0.3256	0.403004	2.539	2.246	0.399398	0.5156	0.1577	0.136952	0.064	-0.467	0.1368	-0.293	-0.3579	0	0	0	0	0
Pog-0	2.579	2.939	0.21468	4.133	5.733	0.238552	0.8553	1.49	0.054748	3.424	4.889	0.042703	0.8441	1.95	0.044449	0.36	1.6	0.6347	1.465	1.1059	0	0	0	1	1
Pr-0	2.722	2.963	0.5333	4.8	7.8	0.02537	1.27	1.633	0.18881	4.054	5.877	0.001061	1.332	2.914	0.000995	0.241	3	0.363	1.823	1.582	0	1	0	1	1
Pu2-23	3.707	2.743	0.001006	3.571	2	0.123574	1.209	0.4029	0.007087	4.195	3.016	0.007464	0.4885	0.2731	0.278351	-0.964	-1.571	-0.8061	-1.179	-0.2154	-1	0	-1	-1	0
Pu2-24	4.043	3.1	0.041327	3.533	5.533	0.038182	1.43	1.596	0.672725	5.728	4.924	0.262549	1.685	1.824	0.777223	-0.943	2	0.166	-0.804	0.139	-1	1	0	0	0
Ra-0	4.97	3.482	0.00031	3.467	3.867	0.765825	1.221	1.157	0.885281	5.72	4.575	0.138514	0.75	1.092	0.450405	-1.488	0.4	-0.064	-1.145	0.342	-1	0	0	0	0
Rak-2	3.855	3.648	0.513361	2.231	4.077	0.19792	0.5875	0.8811	0.405164	4.156	4.354	0.705368	0.3012	0.706	0.193067	-0.207	1.846	0.2936	0.198	0.4048	0	0	0	0	0
Ren-1	4.143	3.07	0.009856	6.933	8.333	0.419941	1.561	1.455	0.795121	5.954	6.142	0.838156	1.811	3.072	0.105274	-1.073	1.4	-0.106	0.188	1.261	-1	0	0	0	0
Rhen-1	4.375	3.062	<0.000001	5.2	4.643	0.601744	1.281	1.216	0.802333	5.188	4.003	0.002546	0.813	0.9412	0.617842	-1.313	-0.557	-0.065	-1.185	0.1282	-1	0	0	-1	0
Rmx-A180	3.549	3.216	0.092936	0.6667	1.2	0.218715	0.06045	0.3769	0.05509	3.62	3.277	0.112147	0.07103	0.06056	0.773867	-0.333	0.5333	0.31645	-0.343	-0.01047	0	0	0	0	0
ROM-1	3.197	3.218	0.941215	1.933	1.933	>0.999999	0.497	0.544	0.846054	3.584	3.532	0.905769	0.3874	0.3146	0.709821	0.021	0	0.047	-0.052	-0.0728	0	0	0	0	0
Rou-0	1.826	2.149	0.258504	2.067	2.571	0.57219	0.3294	0.7423	0.090695	2.475	3.281	0.137295	0.649	1.132	0.24536	0.323	0.504	0.4129	0.806	0.483	0	0	0	0	0
RRS-10	4.223	3.469	0.022879	4.286	3.333	0.484928	1.317	0.9424	0.397885	4.95	4.57	0.537069	0.7264	1.101	0.406562	-0.754	-0.953	-0.3746	-0.38	0.3746	-1	0	0	0	0
RRS-7	3.597	3.743	0.604867	4	7.4	0.04219	1.66	1.606	0.909321	4.713	6.606	0.044744	1.116	2.863	0.0168	0.146	3.4	-0.054	1.893	1.747	0	1	0	1	1
Rsch-4	4.609	3.5	0.002065	3.8	3.8	>0.999999	1.379	1.13	0.596926	5.447	4.519	0.209748	0.838	1.02	0.701672	-1.109	0	-0.249	-0.928	0.182	-1	0	0	0	0
Sap-0	3.942	3.195	0.062355	3.667	5.133	0.385438	1.047	1.334	0.496112	5.337	4.692	0.480544	1.396	1.497	0.880597	-0.747	1.466	0.287	-0.645	0.101	0	0	0	0	0
Sapporo-0	3.495	3.185	0.42051	3.2	3.933	0.534369	0.7112	1.16	0.168166	4.444	4.249	0.722834	0.949	1.064	0.794479	-0.31	0.733	0.4488	-0.195	0.115	0	0	0	0	0
Sav-0 7340	3.346	3.059	0.371217	3.867	4.733	0.588536	0.8595	1.146	0.401407	4.691	4.056	0.500026	1.345	0.9968	0.641149	-0.287	0.866	0.2865	-0.635	-0.3482	0	0	0	0	0
Sav-0 8412	2.382	2.103	0.42068	2.067	2.133	0.939026	0.5331	0.4806	0.858177	2.78	2.482	0.546966	0.3978	0.3793	0.924134	-0.279	0.066	-0.0525	-0.298	-0.0185	0	0	0	0	0
Se-0	3.198	2.85	0.040677	1.267	2.267	0.270057	0.304	0.4351	0.592076	3.396	3.439	0.900427	0.1971	0.589	0.141772	-0.348	1	0.1311	0.043	0.3919	-1	0	0	0	0
Sh-0	4.265	3.837	0.250135	7.467	8.538	0.601698	1.592	1.839	0.602187	7.317	8.422	0.460981	3.052	4.586	0.227477	-0.428	1.071	0.247	1.105	1.534	0	0	0	0	0
Shahdara	5.913	3.496	0.116499	11.07	11.91	0.687202	2.712	2.469	0.732561	12.27	11.11	0.73568	6.361	7.612	0.564377	-2.417	0.84	-0.243	-1.16	1.251	0	0	0	0	0
Si-0	3.796	3.686	0.724693	7.867	7.333	0.600645	1.739	1.799	0.848622	7.356	7.723	0.696089	3.56	4.037	0.512707	-0.11	-0.534	0.06	0.367	0.477	0	0	0	0	0
SLSP-30	3.852	2.773	0.00964	2.867	3.467	0.653629	0.7008	0.8077	0.745579	4.244	3.404	0.181947	0.3918	0.6312	0.370752	-1.079	0.6	0.1069	-0.84	0.2394	-1	0	0	0	0
Sp-0	3.245	2.934	0.409634	3.867	4.067	0.88358	1.054	0.994	0.852418	4.537	4.674	0.87789	1.292	1.74	0.467174	-0.311	0.2	-0.06	0.137	0.448	0	0	0	0	0
Sq-8	4.717	4.034	0.003708	2.5	5.067	0.034073	0.8602	1.501	0.084219	5.041	5.272	0.67803	0.3249	1.238	0.023467	-0.683	2.567	0.6408	0.231	0.9131	-1	1	0	0	1
Ste-0	2.919	2.891	0.930819	5.8	6.8	0.308023	1.322	1.609	0.205234	5.953	6.971	0.326747	3.033	4.08	0.218464	-0.028	1	0.287	1.018	1.047	0	0	0	0	0
T1060	5.252	4.466	0.000229	4.786	4.714	0.941857	1.282	1.306	0.922331	6.108	5.411	0.072104	0.8565	0.945	0.742725	-0.786	-0.072	0.024	-0.697	0.0885	-1	0	0	0	0
TÃ…D 01	5.321	4.344	0.031224	8	9.833	0.291404	2.079	2.234	0.652225	8.169	9.559	0.317704	2.848	5.215	0.051166	-0.977	1.833	0.155	1.39	2.367	-1	0	0	0	0
Ta-0	5.917	4.496	<0.000001	10.57	10.47	0.917264	2.792	2.335	0.03337	10.52	9.101	0.036307	4.602	4.604	0.996963	-1.421	-0.1	-0.457	-1.419	0.002	-1	0	-1	-1	0
TDr-1	3.346	3.731	0.353363	4	7.923	0.013946	0.8657	1.674	0.019716	4.575	6.498	0.049713	1.229	2.767	0.017679	0.385	3.923	0.8083	1.923	1.538	0	1	1	1	1
TDr-18	4.676	3.242	0.000116	6.8	6.267	0.574752	1.655	1.294	0.12691	7.578	6.393	0.111541	2.902	3.151	0.668492	-1.434	-0.533	-0.361	-1.185	0.249	-1	0	0	0	0
TDr-3	5.097	3.753	<0.000001	8.75	10.23	0.075115	1.989	2.151	0.305986	7.336	7.269	0.898505	2.239	3.516	0.010483	-1.344	1.48	0.162	-0.067	1.277	-1	0	0	0	1
TDr-8	5.66	3.789	<0.000001	9.214	6.467	0.004546	2.394	1.639	0.016799	8.2	5.971	0.000107	2.539	2.182	0.412588	-1.871	-2.747	-0.755	-2.229	-0.357	-1	-1	-1	-1	0
Tha-1	4.193	3.019	0.001642	2.2	2.733	0.588429	0.6637	1.057	0.324474	4.467	3.627	0.113585	0.2736	0.6077	0.152561	-1.174	0.533	0.3933	-0.84	0.3341	-1	0	0	0	0
Ting-1	4.468	3.16	7.3e-05	7.286	8.143	0.57404	1.445	1.661	0.417709	6.377	5.755	0.447618	1.91	2.594	0.254213	-1.308	0.857	0.216	-0.622	0.684	-1	0	0	0	0
Tiv-1	4.068	3.034	<0.000001	9.571	8.357	0.178934	1.766	1.853	0.645972	9.022	6.407	0.001094	4.954	3.372	0.02255	-1.034	-1.214	0.087	-2.615	-1.582	-1	0	0	-1	-1
Tottarp-2	4.495	3.591	<0.000001	7.231	7.538	0.670377	1.594	1.717	0.425412	6.891	6.469	0.38847	2.396	2.878	0.278503	-0.904	0.307	0.123	-0.422	0.482	-1	0	0	0	0
TOU-A1-115	3.947	2.954	0.001079	9.538	9.583	0.975096	1.602	1.575	0.874286	7.406	6.61	0.334805	3.46	3.655	0.803245	-0.993	0.045	-0.027	-0.796	0.195	-1	0	0	0	0
TOU-A1-116	4.571	2.782	0.000709	9	10.42	0.369753	1.774	1.459	0.343567	6.494	5.43	0.351542	1.923	2.648	0.321998	-1.789	1.42	-0.315	-1.064	0.725	-1	0	0	0	0
TOU-A1-12	4.184	4.061	0.749175	7.8	11.71	0.026947	1.628	2.14	0.130236	7.036	9.485	0.091465	2.852	5.424	0.032818	-0.123	3.91	0.512	2.449	2.572	0	1	0	0	1
TOU-A1-62	5.784	4.395	<0.000001	12.85	13.86	0.480255	2.297	2.459	0.342487	13.51	13.22	0.855539	7.727	8.821	0.470436	-1.389	1.01	0.162	-0.29	1.094	-1	0	0	0	0
TOU-A1-67	4.631	3.479	<0.000001	7.769	9.143	0.13325	1.868	1.928	0.704369	7.612	7.226	0.565209	2.981	3.747	0.162765	-1.152	1.374	0.06	-0.386	0.766	-1	0	0	0	0
TOU-A1-96	3.779	3.186	0.105727	6.867	6.643	0.905977	1.369	1.28	0.804621	5.925	5.608	0.802607	2.146	2.422	0.774858	-0.593	-0.224	-0.089	-0.317	0.276	0	0	0	0	0
TOU-C-3	4.952	3.989	<0.000001	7.571	8.462	0.325364	1.803	2.11	0.103267	7.342	6.041	0.036621	2.39	2.052	0.510784	-0.963	0.891	0.307	-1.301	-0.338	-1	0	0	-1	0
TOU-E-11	5.009	3.891	<0.000001	7	7.583	0.481197	1.784	1.906	0.537992	6.756	6.295	0.293907	1.747	2.404	0.044481	-1.118	0.583	0.122	-0.461	0.657	-1	0	0	0	1
TOU-H-12	3.183	2.721	0.114972	1.8	2.667	0.297106	0.4867	0.5285	0.858646	3.739	3.665	0.884359	0.5557	0.9445	0.240716	-0.462	0.867	0.0418	-0.074	0.3888	0	0	0	0	0
TOU-H-13	5.703	4.036	1.9e-05	11.14	8.5	0.068975	2.467	1.849	0.072894	9.083	7.306	0.043847	3.38	3.27	0.885826	-1.667	-2.64	-0.618	-1.777	-0.11	-1	0	0	-1	0
TOU-I-17	4.952	4.047	5e-06	9.769	9.692	0.94398	1.961	1.912	0.760726	7.749	7.546	0.730726	2.796	3.499	0.233779	-0.905	-0.077	-0.049	-0.203	0.703	-1	0	0	0	0
TOU-I-2	3.401	2.981	0.098022	3.267	3.571	0.782855	1.046	0.7373	0.311222	4.341	4.531	0.7651	0.9403	1.551	0.218868	-0.42	0.304	-0.3087	0.19	0.6107	0	0	0	0	0
TOU-I-6	3.243	2.792	0.003391	1.667	1.667	>0.999999	0.5603	0.3085	0.148025	3.616	3.106	0.08054	0.3736	0.3144	0.728013	-0.451	0	-0.2518	-0.51	-0.0592	-1	0	0	0	0
TOU-J-3	5.423	4.497	0.000372	9.846	13.71	0.032605	2.459	2.45	0.980509	10.22	12.1	0.233124	4.8	7.604	0.050508	-0.926	3.864	-0.009	1.88	2.804	-1	1	0	0	0
Ts-1	3.903	2.913	0.000176	4.133	1.867	0.007827	0.9337	0.4792	0.023859	5.1	3.432	0.001824	1.197	0.5182	0.034868	-0.99	-2.266	-0.4545	-1.668	-0.6788	-1	-1	-1	-1	-1
Tscha-1	3.052	3.355	0.40795	4.267	3.4	0.531288	1.028	1.047	0.963956	4.451	4.606	0.861041	1.399	1.25	0.793895	0.303	-0.867	0.019	0.155	-0.149	0	0	0	0	0
Tsu-0	3.237	2.658	0.132907	4.133	3.533	0.581792	1.081	1.042	0.925083	5.1	4.259	0.342644	1.863	1.601	0.705409	-0.579	-0.6	-0.039	-0.841	-0.262	0	0	0	0	0
Ty-0	3.251	2.651	0.084569	6.467	4.6	0.26736	1.493	0.8943	0.110805	5.751	5.006	0.496716	2.5	2.356	0.878802	-0.6	-1.867	-0.5987	-0.745	-0.144	0	0	0	0	0
Udul1-34	4.193	3.388	0.002456	4.2	4.154	0.977072	0.9609	1.024	0.865043	5.661	4.405	0.158433	1.467	1.016	0.49221	-0.805	-0.046	0.0631	-1.256	-0.451	-1	0	0	0	0
Uk-1	1.383	1.607	0.160705	3.933	4.333	0.59823	0.5397	0.7163	0.226322	2.31	2.748	0.260936	0.9275	1.141	0.435589	0.224	0.4	0.1766	0.438	0.2135	0	0	0	0	0
Uk-2	2.44	1.649	0.007939	1.6	2.2	0.494807	0.2201	0.2933	0.634291	2.935	2.313	0.08564	0.4948	0.6643	0.531476	-0.791	0.6	0.0732	-0.622	0.1695	-1	0	0	0	0
UKID101	1.725	1.645	0.752669	3.308	4.091	0.374073	0.4035	0.7105	0.095482	3.19	3.063	0.726301	1.465	1.418	0.90581	-0.08	0.783	0.307	-0.127	-0.047	0	0	0	0	0
UKID-48	3.706	5.898	0.058109	2.467	3.071	0.636334	0.5665	1.08	0.315772	4.05	6.439	0.048207	0.344	0.5408	0.426666	2.192	0.604	0.5135	2.389	0.1968	0	0	0	1	0
UKNW06-059	3.154	2.716	0.025345	0.6429	0.1429	0.133131	0.1183	0	0.255545	3.184	2.738	0.032881	0.03094	0.02249	0.787994	-0.438	-0.5	-0.1183	-0.446	-0.00845	-1	0	0	-1	0
UKNW06-060	2.773	2.348	0.056043	0.3333	0.4	0.772307	0.01162	0.0314	0.559454	2.81	2.38	0.061608	0.03656	0.03245	0.876711	-0.425	0.0667	0.01978	-0.43	-0.00411	0	0	0	0	0
UKNW06-436	3.83	2.861	0.004657	2.538	1.733	0.426901	0.6367	0.4599	0.543524	4.282	3.139	0.013713	0.4522	0.2773	0.337783	-0.969	-0.805	-0.1768	-1.143	-0.1749	-1	0	0	-1	0
UKSE06-062	5.011	3.743	9e-06	3.933	2.5	0.2301	1.163	0.6768	0.195886	5.68	4.228	0.003634	0.6682	0.4848	0.561212	-1.268	-1.433	-0.4862	-1.452	-0.1834	-1	0	0	-1	0
UKSE06-192	3.099	2.519	0.026193	0.6	1	0.376467	0.07311	0.2529	0.260327	3.172	2.718	0.125292	0.07367	0.1999	0.201661	-0.58	0.4	0.17979	-0.454	0.12623	-1	0	0	0	0
UKSE06-272	2.72	2.604	0.713407	1.8	1.214	0.407547	0.282	0.1601	0.381436	3.569	2.794	0.043148	0.8487	0.1901	0.096444	-0.116	-0.586	-0.1219	-0.775	-0.6586	0	0	0	-1	0
UKSE06-278	4.164	3.257	<0.000001	6.1	5.917	0.860567	1.422	1.415	0.971522	5.571	4.89	0.12294	1.408	1.633	0.564528	-0.907	-0.183	-0.007	-0.681	0.225	-1	0	0	0	0
UKSE06-349	4.784	3.486	2e-06	2.727	2.917	0.871443	0.7942	0.7748	0.953822	5.471	4.083	0.009184	0.6873	0.5971	0.780177	-1.298	0.19	-0.0194	-1.388	-0.0902	-1	0	0	-1	0
UKSE06-351	3.373	3.326	0.878544	0.8667	1.231	0.6382	0.1708	0.301	0.53645	3.671	3.493	0.576823	0.2978	0.1671	0.560102	-0.047	0.3643	0.1302	-0.178	-0.1307	0	0	0	0	0
UKSE06-429	3.507	3.077	0.055652	0.7857	2.071	0.071613	0.1793	0.3304	0.413474	3.734	3.531	0.447573	0.2277	0.4534	0.347519	-0.43	1.2853	0.1511	-0.203	0.2257	0	0	0	0	0
UKSE06-520	3.018	2.699	0.322099	3.571	2.643	0.272091	0.9205	0.5491	0.107279	3.716	3.491	0.462867	0.698	0.7917	0.790865	-0.319	-0.928	-0.3714	-0.225	0.0937	0	0	0	0	0
UKSE06-628	3.907	3.212	0.063531	2.286	2.538	0.788268	0.5539	0.5202	0.896951	4.265	3.872	0.437386	0.3573	0.6597	0.331603	-0.695	0.252	-0.0337	-0.393	0.3024	0	0	0	0	0
UKSW06-202	4.313	3.133	0.000138	2.5	1.357	0.220326	0.8088	0.2566	0.072414	4.983	3.468	0.004703	0.6708	0.3355	0.272477	-1.18	-1.143	-0.5522	-1.515	-0.3353	-1	0	0	-1	0
Ull2-5	2.684	2.912	0.588527	1	1.846	0.178155	0.1703	0.3227	0.33203	3.257	3.904	0.319696	0.5723	0.9919	0.478919	0.228	0.846	0.1524	0.647	0.4196	0	0	0	0	0
Ull3-4	4.094	3.486	0.1399	7.333	6.923	0.733633	1.507	1.577	0.800422	6.792	6.118	0.361903	2.698	2.631	0.930438	-0.608	-0.41	0.07	-0.674	-0.067	0	0	0	0	0
Uod-7	3.793	2.871	0.004082	3	3.467	0.723361	1.005	0.8492	0.687087	4.163	3.564	0.188281	0.3697	0.6935	0.192886	-0.922	0.467	-0.1558	-0.599	0.3238	-1	0	0	0	0
Van-0	3.549	3.111	0.103397	1.533	2.4	0.348278	0.46	0.7671	0.317873	3.859	3.601	0.577567	0.3101	0.49	0.459871	-0.438	0.867	0.3071	-0.258	0.1799	0	0	0	0	0
Ven-1	5.341	3.543	<0.000001	10.53	9.733	0.223343	2.369	1.899	0.023207	9.715	8.44	0.016938	4.374	4.896	0.239437	-1.798	-0.797	-0.47	-1.275	0.522	-1	0	-1	-1	0
VOU-1	2.987	2.684	0.079481	0.4667	0.4667	>0.999999	0.06007	0.1177	0.600967	2.995	2.824	0.460395	0.007913	0.1397	0.308274	-0.303	0	0.05763	-0.171	0.131787	0	0	0	0	0
VOU-2	3.243	3.015	0.383275	0.6667	1.357	0.455446	0.1444	0.3123	0.454463	3.366	3.188	0.581568	0.1228	0.1728	0.706288	-0.228	0.6903	0.1679	-0.178	0.05	0	0	0	0	0
Wa-1	1.847	2.144	0.139891	1.933	4	0.08375	0.3638	0.9713	0.040193	2.461	4.065	0.053898	0.6143	1.921	0.068786	0.297	2.067	0.6075	1.604	1.3067	0	0	1	0	0
Wag-4	4.152	3.33	0.069348	3.267	2	0.252614	1.012	0.7585	0.5854	4.7	3.798	0.19706	0.5481	0.4677	0.809676	-0.822	-1.267	-0.2535	-0.902	-0.0804	0	0	0	0	0
Wag-5	3.5	2.717	0.081728	5.467	6.533	0.491393	1.295	1.27	0.932639	4.785	5.586	0.353206	1.286	2.869	0.017682	-0.783	1.066	-0.025	0.801	1.583	0	0	0	0	1
WAR	2.579	2.619	0.922185	2.733	3.929	0.355366	0.4681	0.8328	0.177215	3.238	3.376	0.79666	0.6585	0.7577	0.78067	0.04	1.196	0.3647	0.138	0.0992	0	0	0	0	0
Wc-2	3.442	2.279	0.000672	1.867	2.2	0.727346	0.5112	0.4887	0.926505	4.223	2.808	0.013006	0.7807	0.529	0.612671	-1.163	0.333	-0.0225	-1.415	-0.2517	-1	0	0	-1	0
Wei-0	3.736	3.26	0.112335	4.867	3.533	0.33593	1.24	0.7968	0.206653	6.285	4.915	0.176873	2.549	1.654	0.301518	-0.476	-1.334	-0.4432	-1.37	-0.895	0	0	0	0	0
Wil-1	5.301	3.831	<0.000001	12.23	11.57	0.594341	2.223	2.084	0.372526	13.01	11.14	0.165168	7.708	7.314	0.745466	-1.47	-0.66	-0.139	-1.87	-0.394	-1	0	0	0	0
Wl-0	3.86	2.128	0.00017	4.4	2.667	0.139619	0.8162	0.5045	0.214213	5.159	3.327	0.025453	1.299	1.199	0.867601	-1.732	-1.733	-0.3117	-1.832	-0.1	-1	0	0	-1	0
Ws	6.155	4.517	4.2e-05	13.53	12.4	0.53727	3.666	2.906	0.175994	16.23	14.06	0.331363	10.07	9.547	0.788943	-1.638	-1.13	-0.76	-2.17	-0.523	-1	0	0	0	0
Wt-3	3.149	1.811	0.004256	3.867	3.533	0.641741	0.6278	0.5027	0.459986	5.109	3.944	0.111581	1.959	2.133	0.786862	-1.338	-0.334	-0.1251	-1.165	0.174	-1	0	0	0	0
Wt-5	4.173	3.734	0.093685	6.214	6.5	0.806977	1.231	1.425	0.427087	5.4	5.549	0.802919	1.228	1.815	0.181929	-0.439	0.286	0.194	0.149	0.587	0	0	0	0	0
Zdr-6	3.12	2.436	0.016914	1.733	1.8	0.899386	0.3733	0.3906	0.923842	3.593	3.269	0.37269	0.4736	0.8325	0.172613	-0.684	0.067	0.0173	-0.324	0.3589	-1	0	0	0	0
Zdrl2-24	4.228	3.757	0.113255	4.571	5.867	0.396133	1.373	1.452	0.828331	5.522	5.384	0.892303	1.293	1.627	0.659122	-0.471	1.296	0.079	-0.138	0.334	0	0	0	0	0
Zdrl2-25	4.37	3.854	0.262295	5.214	6.231	0.645833	0.8507	1.302	0.295914	5.759	5.706	0.957815	1.389	1.852	0.532035	-0.516	1.017	0.4513	-0.053	0.463	0	0	0	0	0
Zu-1	4.997	3.471	6e-06	6.4	7.533	0.329026	1.718	1.854	0.616526	6.832	6.061	0.212151	1.835	2.59	0.10741	-1.526	1.133	0.136	-0.771	0.755	-1	0	0	0	0
