## Supplemental Table 2 for "Genome-wide Association Studies Reveal Important Candidate Genes for the *Bacillus pumilus* TUAT-1-*Arabidopsis thaliana* Interaction"

### Sheet: AE - data set
SNP	data transformation	p-value					GVE					effect	function	codon	amino	N. of Ecotypes/allele		gene annotaion
		MRL	NLR	BZ	TRL	LRL	MRL	NLR	BZ	TRL	LRL					reference	alternative
1_11399296	LOG					6.63807e-07					0.0858102	INT				279/T	9/A	AT1G31800
1_12037174	LOG	1.31496e-08					0.110657					NRF						-
1_16156412	LOG				1.50462e-07					0.0952709		SY	silent	caG/caA	Q213	286/G	2/A	AT1G43020
1_16177893	LOG				1.50462e-07					0.0952709		NI				286/G	2/C	-
1_1874949	LOG			8.08679e-07					0.0845472			UTR				282/A	6/T	AT1G06148
1_18922049	LOG				1.98852e-07					0.0934985		NSY	missense	gTt/gGt	V236G	14/T	274/G	AT1G51040
1_19190209	LOG				2.67045e-07					0.0916218		NSY	missense	gCt/gTt	A157V	280/C	8/T	AT1G51740
1_22266789	LOG				3.56317e-09					0.118818		NSY	missense	cAt/cTt	H339L	286/T	2/A	AT1G60440
1_23039301	LOG				2.5459e-08					0.106506		SL	missense	Atg/Gtg	M1V	286/T	2/C	AT1G62310
1_23890091	LOG	2.31207e-08					0.107112					ING				281/G	7/T	-
1_24207883	LOG	2.16173e-08					0.107535					ING				256/A	32/G	-
	SQRT	3.78045e-08					0.104014
1_24673477	LOG				1.40584e-07					0.0957021		NSY	missense	gAt/gCt	D693A	282/A	6/C	AT1G66220
1_24860775	LOG	3.9941e-07			8.0445e-07		0.0890554			0.0845808		NSY	missense	Tgc/Cgc	C110R	282/A	6/G	AT1G66650
1_26913043	LOG				7.01161e-08					0.100112		UTR				282/C	6/G	AT1G71410
1_26916568	LOG				7.01161e-08					0.100112		INT				282/A	6/G	AT1G71410
1_27328532	LOG				8.00172e-08					0.0992755		SY	silent	ctA/ctC	L312	283/T	5/G	AT1G72560
1_27687505	LOG	1.99395e-10					0.136622					INT				287/A	1/G	AT1G73640
1_28281696	LOG				4.04452e-08	9.13498e-07				0.103588	0.0837669	UTR				286/A	2/G	AT1G75380
1_29204994	LOG			2.44294e-07	4.16387e-10				0.0921889	0.132103		INT				17/A	271/G	AT1G77700
1_29226878	LOG	9.32393e-07					0.0836357					ING				44/T	244/G	-
1_29231415	LOG	6.40458e-07					0.0860392					INT				30/T	258/A	AT1G77750
1_29235922	LOG	4.46935e-11					0.145737					UTR				23/G	265/A	AT1G77760
	SQRT	9.01225e-08					0.0985222
1_29251394	LOG	5.02855e-08					0.102213					SY	silent	gtT/gtC	V113	26/A	262/G	AT1G77790
1_29254754	LOG	7.39796e-09					0.114259					NSY	missense	Cct/Tct	P319S	27/C	261/T	AT1G77800
	SQRT	9.37142e-07					0.0836032
1_29255670	LOG	2.24226e-07					0.0927345					NSY	missense	Gga/Aga	G507R	29/G	259/A	AT1G77800
1_29257367	LOG	7.39796e-09					0.114259					NRF						-
	SQRT	9.37142e-07					0.0836032
1_29265582	LOG	7.39796e-09					0.114259					ING				27/C	261/T	-
	SQRT	9.37142e-07					0.0836032
1_29265667	LOG	4.3799e-07					0.0884669					ING				29/T	259/C	-
1_29284856	LOG	9.93739e-08					0.097903					ING				31/G	257/A	-
1_29286143	LOG	2.65344e-08		4.16339e-11	4.75964e-09		0.106245		0.146167	0.117013		NSY	missense	atT/atG	I25M	18/A	270/C	AT1G77880
	SQRT			7.47012e-07					0.0850548
1_29286354	LOG	2.65344e-08		4.16339e-11	4.75964e-09		0.106245		0.146167	0.117013		INT				18/A	270/T	AT1G77880
	SQRT			7.47012e-07					0.0850548
1_29290864	LOG			6.86902e-07					0.0855916			UTR				23/C	265/A	AT1G77885
1_29293213	LOG	2.65344e-08		4.16345e-11	4.75964e-09		0.106245		0.146167	0.117013		NSY	missense	Gag/Aag	E116K	18/G	270/A	AT1G77890
	SQRT			7.47012e-07					0.0850548
1_29295489	LOG			6.95033e-07					0.0855163			INT				37/G	251/A	AT1G77890
1_29299943	LOG			1.75598e-07	2.96077e-07				0.0942892	0.0909643		NSY	missense	cAa/cGa	Q202R	20/A	268/G	AT1G77920
1_29301869	LOG	2.65344e-08		4.16339e-11	4.75964e-09		0.106245		0.146167	0.117013		SY	silent	gcA/gcG	A130	18/A	270/G	AT1G77920
	SQRT			7.47012e-07					0.0850548
1_29303966	LOG	2.65344e-08		4.16339e-11	4.75964e-09		0.106245		0.146167	0.117013		UTR				18/A	270/T	AT1G77940
	SQRT			7.47012e-07					0.0850548
1_29306300	LOG			6.1503e-07					0.0862983			ING				24/C	264/T	-
1_29359917	LOG	1.99395e-10					0.136622					ING				287/C	1/G	-
1_29403263	LOG	1.99395e-10					0.136622					NSY	missense	gTa/gCa	V104A	287/A	1/G	AT1G78140
1_29422417	LOG	1.99395e-10					0.136622					ING				287/A	1/G	-
1_29430776	LOG	1.99395e-10					0.136622					NSY	missense	gaG/gaT	E154D	287/G	1/T	AT1G78230
1_29447572	LOG	1.99395e-10					0.136622					INT				287/G	1/A	AT1G78260
1_5643151	LOG	7.70912e-09			5.88166e-10		0.114001			0.129977		ING				286/T	2/A	-
1_5934186	LOG				8.30384e-09	2.74953e-09				0.113536	0.120431	SP	nonsense	Cag/Tag	Q20*	285/C	3/T	AT1G17340
1_6642423	LOG			2.11599e-07					0.0931033			ING				19/C	269/A	-
1_8678160	LOG			1.26091e-07					0.0963927			ING				282/A	6/C	-
1_8846278	LOG				1.87126e-07					0.0938849		NSY	missense	Atg/Gtg	M350V	13/A	275/G	AT1G25240
1_8859999	LOG				1.87126e-07					0.0938849		ING				13/G	275/T	-
1_9896116	LOG				4.04452e-08	9.13498e-07				0.103588	0.0837669	ING				286/C	2/A	-
1_9974829	LOG				3.39524e-11	3.17666e-08				0.147403	0.105111	ING				286/G	2/C	-
2_11276839	LOG		7.38319e-08					0.0997848				NSY	missense	Gta/Ata	V416I	23/G	265/A	AT2G26510
2_11580533	LOG					1.44716e-07					0.0955182	INT				21/C	267/A	AT2G27110
2_11596601	LOG					8.861e-07					0.0839619	ING				18/T	270/A	-
2_1342313	LOG	2.26761e-07					0.0926629					NRF						-
2_13512709	LOG				3.44407e-07					0.0900005		SY	silent	gtG/gtT	V377	285/G	3/T	AT2G31770
2_13895992	LOG	1.99395e-10					0.136622					SP	nonsense	tTa/tAa	L52*	287/T	1/A	AT2G32770
2_16012919	LOG	1.03356e-07					0.0976539					NSY	missense	tCc/tTc	S289F	286/G	2/A	AT2G38240
2_16022385	LOG	1.03356e-07					0.0976539					NSY	missense	Gtt/Ctt	V206L	286/C	2/G	AT2G38255
2_16273376	LOG			3.64767e-07					0.0896342			ING				34/G	254/A	-
2_1661032	LOG			5.15948e-07					0.0874208			NSY	missense	aAt/aTt	N364I	275/T	13/A	AT2G04750
2_19240451	LOG	3.79578e-07					0.0893804					NRF						-
2_19249504	LOG	6.52353e-08					0.100568					NSY	missense	gGt/gCt	G102A	278/C	10/G	AT2G46840
2_207345	LOG			1.66497e-08					0.109176			INT				24/G	264/C	AT2G01460
2_210150	LOG			1.51016e-07					0.0952475			INT				26/G	262/C	AT2G01460
2_2324443	LOG	2.76408e-07		3.44536e-10	1.93745e-12	6.3385e-07	0.0914023		0.133268	0.164593	0.0861056	SY	silent	atC/atA	I307	285/C	3/A	AT2G05990
	SQRT				3.19365e-07					0.0904819
2_654015	LOG				5.97163e-07	4.92344e-07				0.0864868	0.08772	INT				138/T	150/A	AT2G02470
2_654358	LOG				1.44149e-07	2.06389e-07				0.0955431	0.0932618	INT				15/T	273/A	AT2G02470
2_803459	LOG	7.67876e-07					0.0848785					ING				15/T	273/C	-
2_8735752	LOG				3.25012e-07					0.0903701		NSY	missense	cGt/cTt	R137L	282/C	6/A	AT2G20250
2_9832669	LOG	1.99395e-10					0.136622					NSY	missense	gTa/gCa	V107A	287/T	1/C	AT2G23093
3_10682570	LOG				1.68023e-07	1.42617e-08				0.0945695	0.110148	UTR				280/C	8/G	AT3G28500
3_11457848	LOG					1.31393e-07					0.0961313	NI				281/G	7/A	-
3_12702844	LOG					4.2155e-07					0.0887112	INT				28/C	260/G	AT3G31350
3_15234784	LOG					1.42158e-11					0.152662	SY	silent	gcA/gcT	A1620	283/T	5/A	AT3G43300
	SQRT					8.8299e-07					0.0839844
3_15248581	LOG					8.21902e-07					0.0844434	NI				280/G	8/A	-
3_16148588	LOG	2.02377e-07					0.0933867					ING				284/G	4/A	-
3_16688460	LOG	6.02879e-07		2.66104e-10			0.0864258		0.134853			SY	silent	gcA/gcG	A188	16/T	272/C	AT3G45500
3_16689858	LOG	2.28533e-09		3.86136e-12			0.12158		0.160481			ING				15/C	273/G	-
3_16741780	LOG			2.92387e-08					0.105634			ING				17/C	271/G	-
3_16756365	LOG	4.85462e-11		9.48689e-12			0.145235		0.155095			ING				15/A	273/C	-
3_16768845	LOG	7.96238e-09					0.113799					ING				21/A	267/G	-
3_17252941	LOG	6.95092e-08		8.81977e-08	2.16094e-08		0.100167		0.098659	0.107537		NSY	missense	tTg/tCg	L438S	21/T	267/C	AT3G46840
3_17349550	LOG	4.41367e-07		3.3937e-11			0.0884179		0.147406			SY	silent	tcT/tcC	S249	15/A	273/G	AT3G47110
3_17349944	LOG			4.60795e-08					0.102765			NSY	missense	cAt/cGt	H118R	20/T	268/C	AT3G47110
3_17361669	LOG	4.41367e-07		3.3937e-11			0.0884179		0.147406			INT				15/C	273/C	AT3G47160
3_17370800	LOG	4.41367e-07		3.3937e-11			0.0884179		0.147406			ING				15/G	273/A	-
3_17506690	LOG			8.94648e-08					0.0985687			ING				18/T	270/C	-
3_17515422	LOG	2.62895e-07					0.0917216					ING				27/T	261/A	-
3_17527958	LOG	1.1309e-08		5.25186e-08			0.111602		0.101939			SY	silent	ctC/ctT	L116	21/C	267/T	AT3G47570
3_18929492	LOG				6.2824e-07					0.0861624		ING				284/T	4/C	-
3_19058154	LOG				3.36072e-08					0.104756		INT				285/T	3/A	AT3G51340
3_19108287	LOG				3.36072e-08					0.104756		INT				285/T	3/C	AT3G51500
3_20649329	LOG				1.87776e-07					0.093863		SP	nonsense	Aga/Tga	R488*	286/T	2/A	AT3G55660
3_21078042	LOG				2.27877e-09					0.121598		SY	silent	Ctg/Ttg	L258	285/C	3/T	AT3G56940
3_21106561	LOG	4.0416e-11					0.146347					ING				276/A	12/G	-
	SQRT	3.29208e-07					0.0902883
3_21165558	LOG	7.70912e-09			5.88166e-10		0.114001			0.129977		NI				286/C	2/T	-
3_21197882	LOG	7.70912e-09			5.88166e-10		0.114001			0.129977		INT				286/T	2/A	AT3G57290
3_21590066	LOG				1.44491e-16	4.74241e-11				0.219405	0.145377	SP	nonsense	Gaa/Taa	E83*	287/C	1/A	AT3G58340
3_22704328	LOG				1.44491e-16	4.74241e-11				0.219405	0.145377	SP	nonsense	tGg/tAg	W344*	287/G	1/A	AT3G61350
3_22966269	LOG	7.64517e-07					0.0849066					SY	silent	gtC/gtT	V187	280/C	8/T	AT3G62010
3_22967657	LOG	7.64517e-07					0.0849066					INT				280/C	8/T	AT3G62010
3_23025425	LOG	1.99395e-10					0.136622					SP	nonsense	Caa/Taa	Q83*	287/G	1/A	AT3G62200
3_23337415	LOG	1.99395e-10					0.136622					SP	nonsense	Cag/Tag	Q606*	287/G	1/A	AT3G63180
3_3801067	LOG				2.76654e-09	7.04708e-07				0.120392	0.0854278	INT				286/T	2/A	AT3G11964
3_5711389	LOG				9.04261e-08	1.2482e-11				0.098501	0.153445	NSY	missense	Cct/Tct	P21S	282/C	6/T	AT3G16785
	SQRT					8.838e-08					0.098646
3_5711757	LOG					5.94514e-08					0.101155	INT				283/G	5/A	AT3G16785
3_5714694	LOG					5.94514e-08					0.101155	INT				283/A	5/C	AT3G16785
3_5728930	LOG					3.84057e-08					0.103915	NSY	missense	aAt/aTt	N82I	282/T	6/A	AT3G16820
3_5739469	LOG					5.94514e-08					0.101155	INT				283/A	5/C	AT3G16840
3_738350	LOG					1.01115e-07					0.0977929	INT				267/G	21/A	AT3G03200
3_7432799	LOG	1.96571e-10					0.136709					NSY	missense			284/T	4/A	AT3G21190
3_8965463	LOG				1.44491e-16	4.74241e-11				0.219405	0.145377	NSY	missense	Cgg/Tgg	R157W	287/C	1/T	AT3G24560
3_8975284	LOG				1.44491e-16	4.74241e-11				0.219405	0.145377	ING				287/A	1/G
3_9538800	LOG				3.36072e-08					0.104756		INT				285/G	3/A	AT3G26100
4_10011011	LOG					8.86903e-07					0.0839561	ING				282/G	6/A	-
4_11277176	LOG				4.04452e-08	9.13498e-07				0.103588	0.0837669	ING				286/T	2/G	-
4_13272326	LOG				3.7014e-08					0.104148		ING				284/A	4/G	-
4_13569328	LOG	1.99395e-10					0.136622					SP	nonsense	Cga/Tga	R381*	287/G	1/A	AT4G27020
4_14712220	LOG				8.5744e-07					0.0841724		ING				282/A	6/C	-
4_14981924	LOG	1.99395e-10					0.136622					SP	nonsense	Gag/Tag	E74*	287/C	1/A	AT4G30750
4_1578394	LOG				3.88282e-07					0.0892357		SY	silent	ttG/ttA	L1514	285/G	3/A	AT4G03550
4_17559832	LOG				2.48194e-08					0.106666		SY	silent	gaC/gaT	D466	284/G	4/A	AT4G37320
4_178047	LOG					2.84392e-07					0.0912209	INTR				279/C	9/G	-
4_17946031	LOG				5.64838e-07					0.0868424		ING				285/G	3/T	-
4_18389105	LOG					9.15901e-07					0.08375	ING				275/C	13/T	-
4_5389318	LOG			1.4813e-07					0.0953701			INT				279/G	9/A	AT4G08480
4_5389508	LOG			1.4813e-07					0.0953701			NSY	missense	gGg/gAg	G572E	279/C	9/T	AT4G08480
4_5390556	LOG			3.74362e-07					0.0894687			SY	silent	Cta/Tta	L318	278/G	10/A	AT4G08480
4_6754795	LOG				5.02932e-08					0.102212		UTR				285/G	3/T	AT4G11060
4_9751450	LOG				7.16573e-08					0.0999741		INT				286/A	2/G	AT4G17486
4_9838201	LOG					7.1399e-09					0.114481	ING				280/A	8/G	-
	SQRT					3.18836e-07					0.0904924
4_9839199	LOG					7.1399e-09					0.114481	ING				280/A	8/G	-
	SQRT					3.18836e-07					0.0904924
4_9865729	LOG				7.56504e-08	4.14646e-10				0.0996308	0.132129	NSY	missense	gTa/gCa	V97A	281/T	7/C	AT4G17730
	SQRT					1.52968e-07					0.0951659
5_10262654	SQRT				1.02147e-08					0.11224		INTR				284/A	4/C	-
5_10671122	LOG			6.47176e-07					0.0859725			NI				278/A	10/G	-
5_15269698	LOG				5.62261e-07	1.34932e-07				0.0868716	0.0959626	INT				276/A	12/T	AT5G38220
5_15459061	LOG				1.07971e-08					0.111893		SY	silent	ttC/ttT	F187	286/C	2/T	AT5G38600
5_16764660	LOG	7.16807e-07					0.085319					NSY	missense	Gac/Aac	D286N	286/C	2/T	AT5G41890
5_17290801	LOG			5.58635e-07					0.0869129			ING				39/T	249/C	-
5_19001292	LOG			3.52996e-07					0.0898434			NRF						-
5_19024546	LOG			1.04222e-07					0.097601			NRF						-
5_20748374	LOG	7.70912e-09			5.88166e-10		0.114001			0.129977		NSY	missense	aGg/aCg	R174T	286/C	2G	AT5G51030
5_22524241	LOG				1.44491e-16	4.74241e-11				0.219405	0.145377	INT				287/G	1/A	AT5G55600
5_22531389	LOG				1.44491e-16	4.74241e-11				0.219405	0.145377	UTR				287/C	1/T	AT5G55630
5_23994631	LOG	1.99395e-10					0.136622					SP	nonsense	Cga/Tga	R300*	287/G	1/A	AT5G59530
5_23997465	LOG	7.70912e-09			5.88166e-10		0.114001			0.129977		NSY	missense	Cgt/Ggt	R38G	286/G	2/C	AT5G59540
5_25085056	LOG	6.61304e-09					0.11496					ING				286/T	2/C	-
5_25786075	LOG				1.44491e-16	4.74241e-11				0.219405	0.145377	SP	nonsense	Caa/Taa	Q400*	287/C	1/T	AT5G64510
5_26513606	LOG			2.60555e-07					0.0917785			UTR				280/G	8/C	AT5G66380
5_6856376	LOG				4.79244e-09					0.11697		INT				285/C	3/G	AT5G20300
5_6857609	LOG				4.79244e-09					0.11697		SY	silent	aaA/aaG	K19	285/A	3/G	AT5G20310
5_6862517	LOG				4.79244e-09					0.11697		SY	silent	tcG/tcA	S1050	285/C	3/T	AT5G20320
5_8887096	LOG	2.26761e-07					0.0926629					NSY	missense	aAc/aGc	N516S	286/A	2/G	AT5G25520
5_8915378	LOG	2.26761e-07					0.0926629					SY	silent	tcC/tcT	S282	286/G	2/A	AT5G25610
5_8950338	LOG	2.26761e-07					0.0926629					ING				286/A	2/G	-
5_9721275	LOG				4.08257e-07					0.0889156		ING				273/G	15/A	-
5_9814658	LOG	1.99395e-10					0.136622					INT				287/A	1/T	AT5G27710
5_9822753	LOG	2.89476e-08					0.105697					NSY	missense	cGa/cAa	R435Q	286/G	2/A	AT5G27730
5_9842845	LOG	1.99395e-10					0.136622					INT				287/T	1/A	AT5G27800

### Sheet: RE - data set
SNP	data transformation	p-value					GVE					effect	function	codon	amino	N. of Ecotypes/allele		gene annotaion
		MRL	NLR	BZ	TRL	LRL	MRL	NLR	BZ	TRL	LRL					reference	alternative
1_11953853	LOG				3.91307e-11	4.73593e-09				0.214827	0.173033	NSY	missense	gCc/gTc	A106V	191/C	1/T	AT1G32975
1_12133906	LOG			1.54831e-07					0.141445			ING				186/A	6/T	-
1_16155203	LOG				3.91307e-11	4.73593e-09				0.214827	0.173033	ING				191/T	1/C	-
1_16886538	LOG			8.80596e-07					0.125338			ING				184/G	8/C	-
1_17083293	LOG			4.48867e-07					0.131609			ING				189/T	3/A	-
1_18169070	LOG					6.10801e-07					0.128747	NRF						-
1_19190209	LOG				1.42314e-07					0.14222		NSY	missense	gCt/gTt	A157V	186/C	6/T	AT1G51740
1_26913043	LOG				8.28179e-07					0.12591		UTR				189/C	3/G	AT1G71410
1_26916568	LOG				8.28179e-07					0.12591		INT				189/A	3/G	AT1G71410
1_28615643	LOG				6.8423e-07					0.12769		NSY	missense	Ttt/Gtt	F168V	190/A	2/C	AT1G76270
1_29204994	LOG	1.50788e-08		1.17632e-08	1.77436e-10		0.162653		0.164888	0.201863		INT				14/A	178/G	AT1G77700
	SQRT				2.44039e-07					0.137251
1_29235922	LOG	2.16355e-07					0.138362					UTR				18/G	174/A	AT1G77760
1_29284188	LOG	1.06526e-07		6.89836e-10	4.44709e-07		0.144879		0.190054	0.131696		NSY	missense	Tct/Cct	S91P	16/A	176/G	AT1G77860
1_29286143	LOG	1.06526e-07		6.89836e-10	4.44709e-07		0.144879		0.190054	0.131696		NSY	missense	atT/atG	I25M	16/A	176/C	AT1G77880
1_29286354	LOG	1.06526e-07		6.89836e-10	4.44709e-07		0.144879		0.190054	0.131696		INT				16/A	176/T	AT1G77880
1_29293213	LOG	1.06526e-07		6.89836e-10	4.44709e-07		0.144879		0.190054	0.131696		NSY	missense	Gag/Aag	E116K	16/G	176/A	AT1G77890
1_29299943	LOG	3.14507e-08		7.25083e-09	1.86112e-08		0.156006		0.169228	0.160754		NSY	missense	cAa/cGa	Q202R	16/A	176/G	AT1G77920
1_29301869	LOG	1.06526e-07		6.89836e-10	4.44709e-07		0.144879		0.190054	0.131696		SY	silent	gcA/gcG	A130	16/A	176/G	AT1G77920
1_29303966	LOG	1.06526e-07		6.89836e-10	4.44709e-07		0.144879		0.190054	0.131696		UTR				16/A	176/T	AT1G77940
1_29304803	LOG			1.03809e-07					0.145116			INT				19/A	173/C	AT1G77940
1_29306300	LOG			1.70512e-07					0.140557			ING				19/C	173/T	-
1_5643151	LOG				3.91307e-11	4.73593e-09				0.214827	0.173033	ING				191/T	1/A	-
1_5934186	LOG				2.35435e-10	9.70646e-13				0.199416	0.245718	SP	nonsense	Cag/Tag	Q20*	190/C	2/T	AT1G17340
	SQRT					1.31578e-07					0.142941
1_6642423	LOG			1.16868e-07					0.144029			ING				15/C	177/A	-
1_7636299	LOG				8.40447e-08					0.14705		UTR				172/A	20/G	AT1G21730
1_8394535	LOG			4.49176e-07					0.131603			ING				188/T	4/C	-
1_8846278	LOG				9.75396e-09					0.16657		NSY	missense	Atg/Gtg	M350V	11/A	181/G	AT1G25240
1_8849085	LOG				9.75396e-09					0.16657		ING				11/T	181/G	-
1_8859999	LOG				9.75396e-09					0.16657		ING				11/G	181/T	-
1_9974829	LOG				1.24139e-07					0.143475		ING				190/G	2/C	-
2_10833948	LOG	7.65796e-07					0.126641					SY	silent	ggG/ggT	G350	179/C	13/A	AT2G25460
2_11276839	LOG		4.03092e-08					0.153752				NSY	missense	Gta/Ata	V416I	19/G	173/A	AT2G26510
2_14427799	LOG					5.57795e-07					0.129591	ING				188/C	4/T	-
2_1610284	LOG			5.71636e-07					0.129363			NRF						-
2_17482305	LOG					8.75106e-07					0.125396	ING				186/A	6/T	-
2_18746578	LOG					7.30877e-07					0.127076	SP	nonsense	Gag/Tag	E219*	187/G	5/T	AT2G45480
2_207345	LOG	7.78937e-08		4.52281e-08	7.3156e-07		0.147746		0.152705	0.127067		INT				19/G	173/C	AT2G01460
2_210150	LOG	1.77961e-08		1.77961e-08			0.161158		0.148252			INT				20/G	172/C	AT2G01460
	SQRT	9.60585e-07					0.124526
2_2324443	LOG			2.57997e-07	7.01909e-10				0.136737	0.189902		SY	silent	atC/atA	I307	189/C	3/A	AT2G05990
2_536957	LOG			1.14232e-07					0.144238			ING				14/C	178/T	-
2_654358	LOG			8.22963e-07	5.08067e-07					0.125969	0.130459	INT				13/T	179/A	AT2G02470
2_7872113	LOG			6.07336e-07					0.1288			ING				14/T	178/C	-
2_862235	LOG				3.91307e-11	4.73593e-09				0.214827	0.173033	UTR				191/G	1/A	AT2G02960
2_8735752	LOG				6.64477e-09					0.170009		NSY	missense	cGt/cTt	R137L	188/C	4/A	AT2G20250
2_9072376	LOG				2.35435e-10	9.70646e-13				0.199416	0.245718	SY	silent	acT/acG	T68	190/A	2/C	AT2G21170
2_9738747	LOG			9.79001e-08					0.145653			ING				15/A	177/G	-
3_10682570	LOG				1.46505e-07	6.97289e-10				0.141953	0.18996	UTR				187/C	5/G	AT3G28500
3_11108687	LOG		5.82261e-07					0.129192				INTR				36/T	156/G	-
	SQRT		1.01436e-07					0.145328
3_11457848	LOG				1.286e-07	2.11072e-09				0.143151	0.180211	NI	-	-	-	188/G	4/A	-
3_15234784	LOG					8.20752e-11					0.208499	SY	silent	gcA/gcT	A1620	188/T	4/A	AT3G43300
3_16437054	LOG			9.89272e-07					0.124251			ING				15/A	177/G	-
3_16688460	LOG			2.46209e-07					0.137169			SY	silent	gcA/gcG	A188	15/T	177/C	AT3G45500
3_16689858	LOG	6.68846e-07		1.04627e-08			0.127902		0.165941			ING				14/C	178/G	-
3_16741780	LOG			8.29874e-08					0.147166			ING				14/C	178/G	-
3_16756365	LOG	1.12108e-08		2.23445e-08			0.16532		0.159102			ING				14/A	178/C	-
3_17252941	LOG	9.20204e-09		3.19742e-07	1.86443e-08		0.167093		0.134753	0.160738		NSY	missense	tTg/tCg	L438S	17/T	175/C	AT3G46840
3_17349550	LOG			7.33619e-08					0.148294			SY	silent	tcT/tcC	S249	14/A	178/G	AT3G47110
3_17349944	LOG			4.34502e-07					0.131911			NSY	missense	cAt/cGt	H118R	18/T	174/C	AT3G47110
3_17361669	LOG			7.33646e-08					0.148293			INT				14/C	178/G	AT3G47160
3_17370800	LOG			7.33619e-08					0.148294			ING				14/G	178/A	-
3_17458197	LOG					4.74057e-07					0.131102	NSY	missense	Ggt/Agt	G135S	174/G	18/A	AT3G47380
3_17527958	LOG	5.91496e-07					0.129045					SY	silent	ctC/ctT	L116	20/C	172/T	AT3G47570
3_18947650	LOG					6.26257e-07					0.128514	INT				188/A	4/G	AT3G51010
3_19003852	LOG				3.91307e-11	4.73593e-09				0.214827	0.173033	SY	silent	agC/agT	S336	191/C	1/T	AT3G51150
3_19058154	LOG				3.91307e-11	4.73593e-09				0.214827	0.173033	INT				191/T	1/A	AT3G51340
3_19070267	LOG				3.91307e-11	4.73593e-09				0.214827	0.173033	NSY	missense	Gac/Aac	D72N	191/G	1/A	AT3G51370
3_19108287	LOG				3.91303e-11	4.73593e-09				0.214827	0.173033	INT				191/T	1/C	AT3G51500
3_19201045	LOG				3.91307e-11	4.73593e-09				0.214827	0.173033	SY	silent	tcT/tcC	S845	191/A	1/G	AT3G51770
3_20649329	LOG				3.91303e-11	4.73593e-09				0.214827	0.173033	SP	nonsense	Aga/Tga	R488*	191/T	1/A	AT3G55660
3_20672928	LOG				7.80321e-07	3.99819e-07				0.126466	0.132683	NSY	missense	Att/Gtt	I345V	182/A	10/G	AT3G55700
3_21078042	LOG				1.24139e-07					0.143475		SY	silent	Ctg/Ttg	L258	190/C	2/T	AT3G56940
3_21160819	LOG				3.91307e-11	4.73593e-09				0.214827	0.173033	SY	silent	gcC/gcT	A312	191/G	1/A	AT3G57170
3_21165558	LOG				3.91307e-11	4.73593e-09				0.214827	0.173033	NI	-	-	-	191/C	1/T	-
3_21189237	LOG					2.15725e-09					0.180018	SY	silent	acT/acG	T164	20/A	172/C	AT3G57260
3_21197882	LOG				3.91307e-11	4.73593e-09				0.214827	0.173033	INT				191/T	1/A	AT3G57290
3_21590066	LOG				3.91307e-11	4.73593e-09				0.214827	0.173033	SP	nonsense	Gaa/Taa	E83*	191/C	1/A	AT3G58340
3_22345697	LOG				3.91307e-11	4.73593e-09				0.214827	0.173033	SY	silent	gaG/gaA	E295	191/G	1/A	AT3G60470
3_22419103	LOG				3.91307e-11	4.73593e-09				0.214827	0.173033	ING				191/C	1/T	-
3_22704328	LOG				3.91303e-11	4.73593e-09				0.214827	0.173033	SP	nonsense	tGg/tAg	W344*	191/G	1/A	AT3G61350
3_5711389	LOG					1.43958e-09					0.183591	NSY	missense	Cct/Tct	P21S	186/C	6/T	AT3G16785
	SQRT					8.61741e-07					0.12554
3_6130808	LOG	2.95221e-07					0.135491					NSY	missense	tGc/tAc	C473Y	174/G	8/A	AT3G17900
3_7203394	LOG				3.91307e-11	4.73593e-09				0.214827	0.173033	SY	silent	ttC/ttT	F708	191/G	1/A	AT3G20630
3_8965463	LOG				3.91307e-11	4.73593e-09				0.214827	0.173033	NSY	missense	Cgg/Tgg	R157W	191/C	1/T	AT3G24560
3_8975284	LOG				3.91307e-11	4.73593e-09				0.214827	0.173033	ING				191/A	1/G	-
3_9538800	LOG				3.91303e-11	4.73593e-09				0.214827	0.173033	INT				191/G	1/A	AT3G26100
4_10011011	LOG				8.35335e-07	1.55133e-07				0.12583	0.141427	ING				189/G	3/A	-
4_10684789	LOG	1.16726e-07		3.72251e-07			0.14404		0.133345			ING				188/C	6/T	-
4_13272326	LOG				3.04658e-07					0.1352		ING				189/A	3/G	-
4_14698289	LOG				2.83734e-07					0.135858		NSY	missense	Ttc/Gtc	F122V	190/T	2/G	AT4G30070
4_14751581	LOG				2.83737e-07					0.135858		ING				190/T	2/G	-
4_178047	LOG					5.10905e-08					0.151595	INTR				185/C	3/G	-
4_18389105	LOG					5.83763e-07					0.129168	ING				184/C	8/T	-
4_2080234	LOG				3.91307e-11	4.73593e-09				0.214827	0.173033	ING				191/G	1/A	-
4_2105389	LOG				1.29241e-07					0.143105		NI				190/C	2/T	-
4_2124156	LOG				3.91303e-11	4.73593e-09				0.214827	0.173033	SY	silent	gcT/gcA	A185	191/T	1/A	AT4G04340
4_5389318	LOG			7.82311e-07	8.80037e-07				0.126442	0.125344		INT				187/G	5/A	AT4G08480
4_5389508	LOG			7.82243e-07	8.80037e-07				0.126443	0.125344		NSY	missense	gGg/gAg	G572E	187/C	5/T	AT4G08480
4_5390556	LOG			7.82311e-07	8.80037e-07				0.126442	0.125344		SY	silent	Cta/Tta	L318	187/G	5/A	AT4G08480
4_6710979	LOG				4.91876e-07					0.13076		ING				182/C	10/A	-
4_6711288	LOG				3.42923e-07					0.134105		ING				185/T	7/G	-
4_6711926	LOG				3.42923e-07					0.134105		INT				185/A	7/G	AT4G10950
4_6712916	LOG				3.42923e-07					0.134105		NSY	missense	Gtt/Att	V137I	185/C	7/T	AT4G10950
4_6713862	LOG				2.51746e-07					0.136964		SY	silent	tcG/tcA	S323	183/C	9/T	AT4G10955
4_7266255	LOG				3.91307e-11	4.73593e-09				0.214827	0.173033	NI				191/G	1/A	-
4_7285023	LOG				3.91307e-11	4.73593e-09				0.214827	0.173033	INT				191/G	1/A	AT4G12230
4_7287178	LOG				3.91303e-11	4.73593e-09				0.214827	0.173033	NSY	missense	Gat/Aat	D337N	191/G	1/A	AT4G12230
4_7290759	LOG				3.91307e-11	4.73593e-09				0.214827	0.173033	SY	silent	taC/taT	Y30	191/G	1/A	AT4G12250
4_7297166	LOG				3.91307e-11	4.73593e-09				0.214827	0.173033	ING				191/C	1/G	-
4_8928287	LOG				1.24139e-07					0.143475		ING				190/C	2/T	-
4_9751450	LOG				3.91307e-11	4.73575e-09				0.214827	0.173034	INT				191/A	1/G	AT4G17486
4_9838201	LOG				3.85738e-08	1.06242e-10				0.154152	0.206283	ING				187/A	5/G	-
	SQRT					4.26026e-08					0.153249
4_9839199	LOG				3.85738e-08	1.06242e-10				0.154152	0.206283	ING				187/A	5/G	-
	SQRT					4.26018e-08					0.153249
4_9865729	LOG				6.0981e-07	1.40974e-09				0.128762	0.183776	NSY	missense	gTa/gCa	V97A	186/T	6/C	AT4G17730
	SQRT					1.72033e-07					0.140475
5_10262654	LOG				3.28254e-08					0.155618		INTR				189/A	3/C	-
5_13696662	LOG				6.84224e-07					0.12769		NI				190/C	2/G	-
5_14762637	LOG			1.05789e-07					0.144943			INT				20/C	172/T	AT5G37290
5_15269698	LOG				7.54563e-07	1.41321e-07				0.126778	0.142284	INT				184/A	8/T	AT5G38220
5_17807267	LOG				3.91307e-11	4.73593e-09				0.214827	0.173033	NSY	missense	Cga/Gga	R176G	191/C	1/G	AT5G44210
5_17823551	LOG				1.29241e-07					0.143105		SY	silent	Aga/Cga	R1093	190/A	2/C	AT5G44240
5_19024546	LOG			2.28582e-07					0.137855			NRF						-
5_20748374	LOG				3.91303e-11	4.73593e-09				0.214827	0.173033	NSY	missense	aGg/aCg	R174T	191/C	1/G	AT5G51030
5_21032150	LOG					8.12938e-08					0.147355	NSY	missense	gCg/gTg	A374V	190/C	2/T	AT5G51770
5_22524241	LOG				3.91307e-11	4.73593e-09				0.214827	0.173033	INT				191/G	1/A	AT5G55600
5_22531389	LOG				3.91307e-11	4.73593e-09				0.214827	0.173033	UTR				191/C	1/T	AT5G55630
5_23997465	LOG				3.91307e-11	4.73593e-09				0.214827	0.173033	NSY	missense	Cgt/Ggt	R38G	191/G	1/C	AT5G59540
5_23999802	LOG				3.91307e-11	4.73593e-09				0.214827	0.173033	ING				191/T	1/A	-
5_25786075	LOG				3.91307e-11	4.73593e-09				0.214827	0.173033	SP	nonsense	Caa/Taa	Q400*	191/C	1/T	AT5G64510
5_26474895	LOG				9.82868e-09	3.91729e-11				0.166502	0.214818	NRF						-
5_26474974	LOG				1.35853e-08	7.5856e-09				0.163592	0.168824	INT				184/T	8/C	AT5G66270
5_3270888	LOG	1.87561e-10		1.20174e-09			0.201384		0.185182			SL	missense	Atg/Gtg	M1V	190/T	2/C	AT5G10400
5_5253392	LOG			2.3015e-07					0.137792			NSY	missense	cCa/cAa	P59Q	189/G	3/T	AT5G16080
5_6856376	LOG				2.45104e-07					0.137211		INT				189/C	3/G	AT5G20300
5_6857609	LOG				2.45104e-07					0.137211		SY	silent	aaA/aaG	K19	189/A	3/G	AT5G20310
5_6862517	LOG				2.45104e-07					0.137211		SY	silent	tcG/tcA	S1050	189/C	3/T	AT5G20320
5_9721275	LOG				6.62398e-07					0.127992		ING				181/G	11/A	-

### Sheet: AE - linkage disequilibrium
*SNP	MRL	BZ	TRL	LRL	MRL	r²	effect	codon	amino	gene annotation	BZ	r²	effect	codon	amino	gene annotation	TRL	r²	effect	codon	amino	gene annotation	LRL	r²	effect	codon	amino	gene annotation
1_23890091	2.31207e-08				23890251	0.692	ING
1_24207883	2.16173e-08				NA	NA	NA	NA	NA	NA	NA	NA	NA	NA	NA	NA	NA	NA	NA	NA	NA	NA	NA	NA	NA	NA	NA	NA
1_29226878	9.32393e-07				29225617	0.555	ING
1_29265582	7.39796e-09				29265667	0.888	ING
					29257367	1	NRF			AT1G77800
					29255670	0.779	NSY	Gga/Aga	G507R	AT1G77800
					29254754	1	NSY	Cct/Tct	P319S	AT1G77800
					29251394	0.505	SY	gtT/gtC	V113	AT1G77790
1_29265667	4.3799e-07				29265582	0.868	ING
					29257367	0.868	NRF			AT1G77800
					29255670	0.787	NSY	Gga/Aga	G507R	AT1G77800
					29254754	0.868	NSY	Cct/Tct	P319S	AT1G77800
1_29284856	9.93739e-08				NA	NA	NA	NA	NA	NA	NA	NA	NA	NA	NA	NA	NA	NA	NA	NA	NA	NA	NA	NA	NA	NA	NA	NA
1_29306300		6.1503e-07			NA	NA	NA	NA	NA	NA	NA	NA	NA	NA	NA	NA	NA	NA	NA	NA	NA	NA	NA	NA	NA	NA	NA	NA
1_29359917	1.99395e-10				29403263	1	NSY	gTa/gCa	V104A	AT1G78140
					29422417	1	ING
					29430776	1	NSY	gaG/gaT	E154D	AT1G78230
1_29422417	1.99395e-10				29430776	1	NSY	gaG/gaT	E154D	AT1G78230
					29403263	1	NSY	gTa/gCa	V104A	AT1G78230
					29447572	1	INT			AT1G78260
1_5643151	7.70912e-09		5.88166e-10		NA	NA	NA	NA	NA	NA	NA	NA	NA	NA	NA	NA	NA	NA	NA	NA	NA	NA	NA	NA	NA	NA	NA	NA
1_6642423		2.11599e-07			NA	NA	NA	NA	NA	NA	NA	NA	NA	NA	NA	NA	NA	NA	NA	NA	NA	NA	NA	NA	NA	NA	NA	NA
1_8678160		1.26091e-07									8658003	0.688	UTR			AT1G24430
											8657341	0.688	NSY	Aag/Cag	K219Q	AT1G24420
											8655760	0.688	ING
1_8859999			1.87126e-07								8854073	0.596	UTR			AT1G25260
											8849085	0.747	ING
											8846278	1	NSY	Atg/Gtg	M350V	AT1G25240
											8733735	0.596	ING
1_9896116			4.04452e-08	9.13498e-07	NA	NA	NA	NA	NA	NA	NA	NA	NA	NA	NA	NA	NA	NA	NA	NA	NA	NA	NA	NA	NA	NA	NA	NA
1_9974829			3.39524e-11	3.17666e-08	NA	NA	NA	NA	NA	NA	NA	NA	NA	NA	NA	NA	NA	NA	NA	NA	NA	NA	NA	NA	NA	NA	NA	NA
2_11596601				8.861e-07																			11580533	0.719	INT	AT2G27110
																							11571306	0.604
2_16273376		3.64767e-07			NA	NA	NA	NA	NA	NA	NA	NA	NA	NA	NA	NA	NA	NA	NA	NA	NA	NA	NA	NA	NA	NA	NA	NA
2_803459	7.67876e-07				NA	NA	NA	NA	NA	NA	NA	NA	NA	NA	NA	NA	NA	NA	NA	NA	NA	NA	NA	NA	NA	NA	NA	NA
3_16148588	2.02377e-07				NA	NA	NA	NA	NA	NA	NA	NA	NA	NA	NA	NA	NA	NA	NA	NA	NA	NA	NA	NA	NA	NA	NA	NA
3_16689858	2.28533e-09	3.86136e-12			16756365	0.634	ING				16756365	0.634	ING
					16688460	0.526	SY	gcA/gcG	A188	AT3G45500	16688460	0.526	SY	gcA/gcG	A188	AT3G45500
3_16741780		2.92387e-08			NA	NA	NA	NA	NA	NA	NA	NA	NA	NA	NA	NA	NA	NA	NA	NA	NA	NA	NA	NA	NA	NA	NA	NA
3_16756365	4.85462e-11	9.48689e-12			16689858	0.634	ING				16689858	0.634	ING
					16688460	0.526	SY	gcA/gcG	A188	AT3G45500	16688460	0.526	SY	gcA/gcG	A188	AT3G45500
3_16768845	7.96238e-09				NA
3_17370800	4.41367e-07	3.3937e-11			17371042	0.547	ING				17371042	0.547	ING
					17361669	1	INT			AT3G47160	17361669	1	INT			AT3G47160
					17349550	1	SY	tcT/tcC	S249	AT3G47110	17349550	1	SY	tcT/tcC	S249	AT3G47110
3_17506690		8.94648e-08									17507100	0.604	ING
											17501651	0.657	ING
											17488947	0.604	INT			AT3G47460
3_17515422	2.62895e-07				NA	NA	NA	NA	NA	NA	NA	NA	NA	NA	NA	NA	NA	NA	NA	NA	NA	NA	NA	NA	NA	NA	NA	NA
3_18929492			6.2824e-07														19058154	0.747	INT			AT3G51340
																	18919719	0.797	UTR_5_PRIME			AT3G50910
																	18940896	0.662	SY	ccA/ccT	P24	AT3G50970
																	18987992	0.557	NSY	aaC/aaG	N666K	AT3G51120
																	19003852	0.557	SY	agC/agT	S336	AT3G51150
3_21106561	4.0416e-11				NA	NA	NA	NA	NA	NA	NA	NA	NA	NA	NA	NA	NA	NA	NA	NA	NA	NA	NA	NA	NA	NA	NA	NA
3_8975284			1.44491e-16	4.74241e-11													8965463	1	NSY	Cgg/Tgg	R157W	AT3G24560	NA
4_10011011				8.86903e-07	NA	NA	NA	NA	NA	NA	NA	NA	NA	NA	NA	NA	NA	NA	NA	NA	NA	NA	NA	NA	NA	NA	NA	NA
4_11277176			4.04452e-08	9.13498e-07	NA	NA	NA	NA	NA	NA	NA	NA	NA	NA	NA	NA	NA	NA	NA	NA	NA	NA	NA	NA	NA	NA	NA	NA
4_13272326			3.7014e-08		NA	NA	NA	NA	NA	NA	NA	NA	NA	NA	NA	NA	NA	NA	NA	NA	NA	NA	NA	NA	NA	NA	NA	NA
4_14712220			8.5744e-07		NA	NA	NA	NA	NA	NA	NA	NA	NA	NA	NA	NA	NA	NA	NA	NA	NA	NA	NA	NA	NA	NA	NA	NA
4_17946031			5.64838e-07		NA	NA	NA	NA	NA	NA	NA	NA	NA	NA	NA	NA	NA	NA	NA	NA	NA	NA	NA	NA	NA	NA	NA	NA
4_18389105				9.15901e-07	NA	NA	NA	NA	NA	NA	NA	NA	NA	NA	NA	NA	NA	NA	NA	NA	NA	NA	NA	NA	NA	NA	NA	NA
4_9838201				7.1399e-09																			9839199	1	ING
																							9865729	0.634	NSY	gTa/gCa	V97A	AT4G17730
4_9839199				7.1399e-09																			9838201	1	ING
																							9865729	0.634	NSY	gTa/gCa	V97A	AT4G17730
5_17290801		5.58635e-07			NA	NA	NA	NA	NA	NA	NA	NA	NA	NA	NA	NA	NA	NA	NA	NA	NA	NA	NA	NA	NA	NA	NA	NA
5_25085056	6.61304e-09				NA	NA	NA	NA	NA	NA	NA	NA	NA	NA	NA	NA	NA	NA	NA	NA	NA	NA	NA	NA	NA	NA	NA	NA
5_8950338	2.26761e-07				8915378	1	SY	tcC/tcT	S282	AT5G25610
					8951373	0.664	UTR			AT5G25752
					8887096	1	NSY	aAc/aGc	N516S	AT5G25520
					8871477	0.664	INT			AT5G25480
					8869040	0.664	INT			AT5G25475
					8864564	0.664	NSY	Ata/Gta	I126V	AT5G25460
					8855010	0.664	NSY	Gtg/Atg	V303M	AT5G25440
5_9721275			4.08257e-07		NA	NA	NA	NA	NA	NA	NA	NA	NA	NA	NA	NA	NA	NA	NA	NA	NA	NA	NA	NA	NA	NA	NA	NA

### Sheet: RE - linkage disequilibrium
	MRL	BZ	TRL	LRL	MLR	r²	effect	codon	amino	gene annotation	BZ	r²	effect	codon	amino	gene annotation	TRL	r²	effect	codon	amino	gene annotation	LRL	r²	effect	codon	amino	gene annotation
1_12133906		1.54831e-07									12132902	0.655	ING
											12125928	0.53	INT			AT1G33415
1_16155203			3.91307e-11	4.73593e-09	NA	NA	NA	NA	NA	NA	NA	NA	NA	NA	NA	NA	NA	NA	NA	NA	NA	NA	NA	NA	NA	NA	NA	NA
1_16886538		8.80596e-07			NA	NA	NA	NA	NA	NA	NA	NA	NA	NA	NA	NA	NA	NA	NA	NA	NA	NA	NA	NA	NA	NA	NA	NA
1_17083293		4.48867e-07			NA	NA	NA	NA	NA	NA	NA	NA	NA	NA	NA	NA	NA	NA	NA	NA	NA	NA	NA	NA	NA	NA	NA	NA
1_29306300		1.70512e-07			NA	NA	NA	NA	NA	NA	NA	NA	NA	NA	NA	NA	NA	NA	NA	NA	NA	NA	NA	NA	NA	NA	NA	NA
1_5643151			3.91307e-11	4.73593e-09	NA	NA	NA	NA	NA	NA	NA	NA	NA	NA	NA	NA	NA	NA	NA	NA	NA	NA	NA	NA	NA	NA	NA	NA
1_6642423		1.16868e-07			NA	NA	NA	NA	NA	NA	NA	NA	NA	NA	NA	NA	NA	NA	NA	NA	NA	NA	NA	NA	NA	NA	NA	NA
1_8394535		4.49176e-07			NA	NA	NA	NA	NA	NA	NA	NA	NA	NA	NA	NA	NA	NA	NA	NA	NA	NA	NA	NA	NA	NA	NA	NA
1_8849085			9.75396e-09														8859999	1	ING
																	8846278	1	NSY	Atg/Gtg	M350V	AT1G25240
1_8859999			9.75396e-09														8849085	1	ING
																	8846278	1	NSY	Atg/Gtg	M350V	AT1G25240
1_9974829			1.24139e-07		NA	NA	NA	NA	NA	NA	NA	NA	NA	NA	NA	NA	NA	NA	NA	NA	NA	NA	NA	NA	NA	NA	NA	NA
2_14427799				5.57795e-07	NA	NA	NA	NA	NA	NA	NA	NA	NA	NA	NA	NA	NA	NA	NA	NA	NA	NA	NA	NA	NA	NA	NA	NA
2_17482305				8.75106e-07	NA	NA	NA	NA	NA	NA	NA	NA	NA	NA	NA	NA	NA	NA	NA	NA	NA	NA	NA	NA	NA	NA	NA	NA
2_536957		1.14232e-07			NA	NA	NA	NA	NA	NA	NA	NA	NA	NA	NA	NA	NA	NA	NA	NA	NA	NA	NA	NA	NA	NA	NA	NA
2_7872113		6.07336e-07									7872962	0.829	INT			AT2G18110
											7869749	0.829	INT			AT2G18100
											7853234	0.706	NSY	tTg/tGg	L112W	AT2G18070
2_9738747		9.79001e-08			NA	NA	NA	NA	NA	NA	NA	NA	NA	NA	NA	NA	NA	NA	NA	NA	NA	NA	NA	NA	NA	NA	NA	NA
3_16437054		9.89272e-07			NA	NA	NA	NA	NA	NA	NA	NA	NA	NA	NA	NA	NA	NA	NA	NA	NA	NA	NA	NA	NA	NA	NA	NA
3_16689858	6.68846e-07	1.04627e-08			16688460	0.521	SY	gcA/gcG	A188	AT3G45500	16688460	0.521	SY	gcA/gcG	A188	AT3G45500
					16741780	0.631	ING				16741780	0.631	ING
					16756365	0.631	ING				16756365	0.631	ING
3_16741780		8.29874e-08									16737424	0.543	ING
											16756365	0.631	ING
											16689858	0.631	ING
											16688460	0.521	SY	gcA/gcG	A188	AT3G45500
3_16756365	1.12108e-08	2.23445e-08			16768845	0.543	ING				16768845	0.543	ING
					16741780	0.631	ING				16741780	0.631	ING
					16689858	0.631	ING				16689858	0.631	ING
					16688460	0.521	SY	gcA/gcG	A188	AT3G45500	16688460	0.521	SY	gcA/gcG	A188	AT3G45500
3_17370800		7.33619e-08									17371042	0.614	ING
											17361669	1	INT			AT3G47160
											17349944	0.543	NSY	cAt/cGt	H118R	AT3G47110
											17349550	1	SY	tcT/tcC	S249	AT3G47110
											17327820	0.614	ING
3_22419103			3.91307e-11	4.73593e-09																			22345697	1	SY	gaG/gaA	E295	AT3G60470
3_8975284			3.91307e-11	4.73593e-09																			8965463	1	NSY	Cgg/Tgg	R157W	AT3G24560
4_10011011			8.35335e-07	1.55133e-07	NA	NA	NA	NA	NA	NA	NA	NA	NA	NA	NA	NA	NA	NA	NA	NA	NA	NA	NA	NA	NA	NA	NA	NA
4_10684789	1.16726e-07	3.72251e-07			NA	NA	NA	NA	NA	NA	NA	NA	NA	NA	NA	NA	NA	NA	NA	NA	NA	NA	NA	NA	NA	NA	NA	NA
4_13272326			3.04658e-07		NA	NA	NA	NA	NA	NA	NA	NA	NA	NA	NA	NA	NA	NA	NA	NA	NA	NA	NA	NA	NA	NA	NA	NA
4_14751581			2.83737e-07														14742111	0.663	ING
																	14698289	1	NSY	Ttc/Gtc	F122V	AT4G30070
																	14655740	0.663	ING
4_18389105				5.83763e-07	NA	NA	NA	NA	NA	NA	NA	NA	NA	NA	NA	NA	NA	NA	NA	NA	NA	NA	NA	NA	NA	NA	NA	NA
4_2080234			3.91307e-11	4.73593e-09													2124156	1	SY	gcT/gcA	A185	AT4G04340	2124156	1	SY	gcT/gcA	A185	AT4G04340
4_6710979			4.91876e-07														6711288	0.688	ING
																	6711926	0.688	INT			AT4G10950
																	6712179	0.596	SY	aaG/aaA	K247	AT4G10950
																	6712916	0.688	NSY	Gtt/Att	V137I	AT4G10950
																	6713862	0.697	SY	tcG/tcA	S323	AT4G10955
4_6711288			3.42923e-07														6705414	0.622	INT			AT4G10930
																	6710979	0.688	ING
																	6711926	1	INT			AT4G10950
																	6712179	0.87	SY	aaG/aaA	K247	AT4G10950
																	6712916	1	NSY	Gtt/Att	V137I	AT4G10950
																	6713862	0.769	SY	tcG/tcA	S323	AT4G10955
4_7297166			3.91307e-11	4.73593e-09													7290759	1	SY	taC/taT	Y30	AT4G12250	7290759	1	SY	taC/taT	Y30	AT4G12250
																	7287178	1	NSY	Gat/Aat	D337N	AT4G12230	7287178	1	NSY	Gat/Aat	D337N	AT4G12230
																	7285023	1	INT			AT4G12230	7285023	1	INT			AT4G12230
																	7266255	1	NI				7266255	1	NI
4_8928287			1.24139e-07		NA	NA	NA	NA	NA	NA	NA	NA	NA	NA	NA	NA	NA	NA	NA	NA	NA	NA	NA	NA	NA	NA	NA	NA
4_9838201			3.85738e-08	1.06242e-10													9839199	1	ING				9839199	1	ING
																	9865729	0.829	NSY	gTa/gCa	V97A	AT4G17730	9865729	0.829	NSY	gTa/gCa	V97A	AT4G17730
																	9874455	0.614	ING				9874455	0.614	ING
4_9839199			3.85738e-08	1.06242e-10													9838201	1	ING				9838201	1	ING
																	9865729	0.829	NSY	gTa/gCa	V97A	AT4G17730	9865729	0.829	NSY	gTa/gCa	V97A	AT4G17730
																	9874455	0.614	ING				9874455	0.614	ING
5_23999802			3.91307e-11	4.73593e-09													23997465	1	NSY	Cgt/Ggt	R38G	AT5G59540	23997465	1	NSY	Cgt/Ggt	R38G	AT5G59540
5_9721275			6.62398e-07		NA	NA	NA	NA	NA	NA	NA	NA	NA	NA	NA	NA	NA	NA	NA	NA	NA	NA	NA	NA	NA	NA	NA	NA

### Sheet: genes list
Genes annotation list with genes from both data set analysis and linkage disequilibrium analysis.
AT5G20320
AT1G25240
AT3G51340
AT2G05990
AT5G38220
AT3G28500
AT5G20300
AT1G77760
AT1G77940
AT3G43300
AT5G51030
AT1G77880
AT2G26510
AT1G77920
AT5G55630
AT1G17340
AT3G58340
AT3G45500
AT5G55600
AT3G26100
AT3G51500
AT1G77700
AT3G57290
AT2G01460
AT1G77890
AT3G16785
AT5G64510
AT2G02470
AT4G17486
AT3G56940
AT3G55660
AT5G28280
AT4G00413
AT4G17730
AT3G46840
AT3G47110
AT3G24560
AT4G08480
AT5G59540
AT3G51150
AT1G71410
AT5G20310
AT3G47570
AT3G61350
AT1G51740
AT3G47160
AT2G20250
AT2G04750
AT3G62200
AT5G38600
AT1G51040
AT5G59530
AT1G78140
AT5G27710
AT1G62310
AT3G51120
AT2G27110
AT1G78230
AT2G32770
AT1G24430
AT1G77790
AT3G50970
AT3G47460
AT3G16840
AT1G66650
AT1G78260
AT1G72560
AT2G23093
AT3G16820
AT3G62010
AT1G43020
AT4G27020
AT1G73640
AT2G46840
AT5G25610
AT4G11060
AT5G25475
AT1G66220
AT5G25752
AT3G21190
AT2G38240
AT2G31770
AT1G31800
AT5G25480
AT5G66380
AT2G38255
AT4G37320
AT4G30750
AT5G25460
AT1G75380
AT1G60440
AT1G77885
AT5G41890
AT1G06148
AT3G31350
AT3G63180
AT3G03200
AT4G03550
AT1G77750
AT5G27800
AT5G27730
AT3G50910
AT1G77800
AT5G25440
AT3G11964
AT5G25520
AT4G10950
AT5G51770
AT1G21730
AT5G44240
AT5G16080
AT3G55700
AT1G76270
AT2G21170
AT2G02960
AT3G51370
AT4G10955
AT2G18110
AT1G33415
AT5G10400
AT3G51770
AT2G25460
AT3G47380
AT2G45480
AT5G37290
AT4G12250
AT3G51010
AT3G60470
AT5G66270
AT4G12230
AT2G18100
AT2G18070
AT3G57170
AT3G57260
AT4G10930
AT1G77860
AT5G44210
AT4G30070
AT3G17900
AT3G20630
AT4G04340
AT3G29150
AT1G32975
