## Supplemental Table 3 for "Genome-wide Association Studies Reveal Important Candidate Genes for the *Bacillus pumilus* TUAT-1-*Arabidopsis thaliana* Interaction"

### Sheet: Sheet1
Co-expressed group	Gene Name	Gene Function
1	AT3G28500	60S acidic ribosomal protein, plays an important role in the elongation step of protein synthesis
	AT2G18110	translation elongation factor EF1B/ribosomal protein S6 family protein
	AT1G77940	ribosomal protein L7Ae/L30e/S12e/Gadd45 family protein
	AT1G77750	ribosomal protein S13/S18 family located at the top of the head of the small subunit, it contacts several helices of the 18S rRNA.
	EIF3E	especifically targets and initiates translation of a subset of mRNAs involved in cell proliferation
	MTSSB	Mitochondrially targeted single-stranded DNA binding protein involved in mitochondrial DNA recombination
	AT3G11964	involved in rRNA biogenesis and required for normal development of female gametophytes
	AT3G16840	ATP-dependent helicase activity
	AT1G77800	transcription factor involved in regulation of cell elongation and plant development
	PSD	tRNA processing and tRNA translocation across the nuclear pore complex involved in shoot apical meristem activity and leaf initiation
2	TIM	plastid isoform of triose phosphatase isomerase
	MOD1	enoyl-acyl carrier protein (ACP) reductase involved de novo synthesis of fatty acids.
3	AL6	histone-binding component that specifically recognizes di- or trimethylated histone H3 and acts as upstream regulator of root hair formation during Pi starvation
	UBP14	ubiquitin-specific protease involved in root responses to phosphate deficiency
4	ATMIN7	immunity associated Arabidopsis protein targeted by HopM1, a conserved Pseudomonas syringae virulence protein
	GSL05	callose formation in response to fungal pathogens and contributes to PAMP-induced basal defense
5	SYP23	involved in intracellular protein transport
	SYP81	involved in protein transport in the secretory pathway
6	AT4G04340	phosphoinositide phosphatase involved in vacuole organization
	AT5G27730	heparan-alpha-glucosaminide N-acetyltransferase-like protein
