## Supplemental Table 4 for "Genome-wide Association Studies Reveal Important Candidate Genes for the *Bacillus pumilus* TUAT-1-*Arabidopsis thaliana* Interaction"

### Sheet: Sheet1
Co-expressed genes with the candidate genes by ATTED-II. The 3 most co-expressed genes, their function and the KEGG pathways.
*Mutual Rank is the ATTED-II original measure to quantify the strength of genes co-expression based on Pearson correlation coefficient.
Candidate gene	Co-expressed genes	MR*	Co-expressed genes function	Co-expressed genes KEGG pathways
SYP23	CKA1	1.6	regulates the circadian-clock associated 1.	circadian rhythm and ribosome biogenesis in eukaryotes
	WAV2	3.1	negatively regulates stimulus-induced root bending through inhibition of root tip rotation.
	VAMP724	3.2	forms SNARE complexes with SYP123 and SYP132 for root hair elongation.
ERF9	DUF241	5.3	protein of unknown function.
	ARGOS	9.6	auxin-regulated gene involved in the regulation of cell proliferation during organ development.
	HIPP26	21.8	heavy metal binding protein.
TIM	VTE3	8.9	involved in the methylation step of plastoquinone biosynthesis and vitamin E biosynthesis.
	PGK1	9.4	phosphoglycerate kinase localized exclusively in the chloroplasts of photosynthetic tissues and is co-regulated with other phosphoglycerate kinases to optimize plant growth.
	RPL4	11.8	cell surface receptor involved in plant development
TIN1	TMS1	1	thermotolerance in pollen tubes and is responsive to heat shock treatment in seedlings
	MBF1C	5.3	key regulator of thermotolerance
	DNAJ	6	DNAJ heat shock family protein that respond to various environmental stresses.
SKIP4	AT5G44080	4.3	basic-leucine zipper transcriptional family protein, which regulates pathogen defense, light and stress signaling, seed maturation and flower development.	plant hormone signal transduction
	NF-YB13	5.6	transcriptional factor involved in photoperiod-regulated flowering.
	AT5G37930	12.9	TRAF-like family protein involved in abiotic stress response.
NR1	NR2	1	encodes nitrate reductase structural gene involved in nitrate assimilation.	nitrogen metabolism
	NIR1	3.2	involved in the second step of nitrate assimilation and induced by nitrate.	nitrogen metabolism
	AT5G26200	4.5	mitochondrial substrate carrier family protein.
PRE2	PHYE	2.9	phytochrome E involved in regulation of shade avoidance syndrome.
	TAF1	3.9	transcription initiation factor involved in plant resistance to genotoxic stress and DNA damage response.
	SUS1	4.9	sucrose synthase.
KOM	AT2G25565	4.5	C3HC4-type RING finger protein involved in photomorphogenesis, light signaling, secretory pathway, peroxisome biogenesis, N-end rule pathway, chromatin modifications and stress tolerance.
	AT5G08090	5	transmembrane protein.
	AT3G57440	6.4	hypothetical protein.
ATG14A	G18F	9.2	Required protein for autophagosome formation.
	RGLG2	11.9	RING domain ligase, which negatively regulates the drought stress response through ERF53.
	S6K2	11.9	serine/threonine protein kinase 2, which negatively regulates cell division and can influence the rate of polyploidization and lead to chromosome instability.
DJC65	STN7	2.5	thykaloid protein kinase involved in control energy allocation in the photosystems in response to light.
	SRX	3.1	sulfiredoxine involved in the signaling mechanism response to photooxidative stress.
	HAD	3.2	haloacid dehalogenase-like hydrolase protein family involved in the enzymatic cleavage by nucleophilic substitution of carbon–halogen bonds and hydrolytic enzyme activities.
